# Elevated type I interferon signaling defines the proliferative advantage of ARF and p53 mutant tumor cells

**DOI:** 10.1101/2024.11.11.623046

**Authors:** Alex Mabry, Catherine E. Kuzmicki, Angelina O’Brien, Leonard B. Maggi, Jason D. Weber

## Abstract

The tumor suppressors p53 and ARF collaborate to prevent unwarranted cell proliferation and as such are two of the most frequently mutated genes in human cancer. Concomitant loss of functional p53 and ARF leads to massive gains in cell proliferation and transformation and is often observed in some of the most aggressive human cancer subtypes. These phenotypic gains are preceded by increased type I interferon (IFN) signaling that involves canonical STAT1 activation and a subsequent IFN-stimulated gene (ISG) signature. Here, we show that cells lacking p53 and ARF require active JAK1 to phosphorylate STAT1 on Y701 to maintain their high rate of proliferation. In fact, the use of selective JAK1 inhibitors ruxolitinib or baricitinib inhibited the induction of ISG’s and the proliferation of p53 and ARF deleted cells. We identify a group of solid human tumors that lack functional p53 and ARF, show an expression signature of the upregulated type I IFN response genes, and are sensitive to selective JAK1 inhibitors. These data suggest that the type I IFN response acts as a positive driver of proliferation in the absence of p53 and ARF and, as such, presents itself as a potential therapeutic target in aggressive solid tumors.
