## Supplemental Table 1 for "Elevated type I interferon signaling defines the proliferative advantage of ARF and p53 mutant tumor cells"

### Sheet: TCGA-BRCA
	Term	es	nes	pval	fdr	geneset_size	leading_edge
0	HALLMARK_E2F_TARGETS	0.711308	10.8757	1.50529e-27	7.52645e-26	187	SUV39H1,HELLS,NUP205,TMPO,UBE2T,ESPL1,MCM5,HMMR,CDC25B,MTHFD2,RFC3,LBR,SMC4,EZH2,SSRP1,TACC3,GINS1,HMGB2,NOP56,MAD2L1,PSIP1,MYBL2,CCNE1,CDKN2C,CDC20,HMGB3,DONSON,EED,MCM2,DEPDC1,PHF5A,MYC,MCM4,TOP2A,AK2,MELK,AURKB,KPNA2,KIF2C,ATAD2,GINS3,BIRC5,CDKN2A,HMGA1,PLK1,NUP153,PRDX4,DCLRE1B,ASF1A,PRIM2,TCF19,E2F8,ZW10,CDC25A,SPC25,TIPIN,BARD1,CCNB2,DLGAP5,TFRC,CDK4,CKS2,CDCA8,TK1,UBE2S,SMC6,CIT,KIF4A,BRCA…
1	HALLMARK_G2M_CHECKPOINT	0.687082	10.5247	6.6501e-26	1.66253e-24	183	SUV39H1,TMPO,ESPL1,SNRPD1,MCM5,HMMR,CDC25B,LBR,SMC4,EZH2,PRC1,ODC1,TACC3,TRAIP,NUSAP1,MAD2L1,UCK2,MYBL2,HIF1A,NEK2,CDKN2C,DKC1,CENPA,CDC20,HMGB3,SLC7A1,MCM2,CDC7,SLC7A5,EFNA5,AMD1,FANCC,TOP2A,TTK,HOXC10,AURKB,KPNA2,KIF2C,BIRC5,HMGA1,UBE2C,PLK1,EXO1,CDC45,PRIM2,KIF11,CDC25A,KATNA1,BUB1,TPX2,RAD54L,NDC80,BARD1,E2F2,CCNB2,CKS2,UBE2S,KIF4A,BRCA2,LMNB1,E2F3,MKI67,POLA2,CCNA2,PBK,POLQ,DMD,FBXO5,CKS1B,A…
2	HALLMARK_ALLOGRAFT_REJECTION	0.664608	10.1988	2.00734e-24	3.34556e-23	179	MAP3K7,ST8SIA4,IFNGR1,CD47,TGFB2,B2M,IL15,CD80,CXCR3,IRF4,ITK,IL10,FAS,IL1B,GZMA,GCNT1,TLR1,HIF1A,TAP2,ETS1,CD247,SPI1,TAP1,MTIF2,FGR,CCL11,ITGB2,CD3D,BCAT1,MAP4K1,GZMB,CD8A,CDKN2A,FCGR2B,NCF4,PTPRC,CCL13,IL2RB,ABCE1,IL2RA,NME1,EGFR,CCR5,LTB,FLNA,CD28,UBE2D1,CD4,EIF5A,CD96,CCL4,HLA-G,CXCL13,C2,IL18RAP,LYN,CD40,TNF,LY75,SRGN,CXCL9,STAT4,TLR6,IFNAR2,PRKCB,CRTAM,CCR2,IL18,EREG,HLA-DRA,TRAT1,CTSS,NCK…
3	HALLMARK_ESTROGEN_RESPONSE_EARLY	-0.641936	-9.62486	6.27953e-22	7.84941e-21	189	ABCA3,BHLHE40,FOS,SLC27A2,KRT19,MYB,RET,ADCY9,ADCY1,RARA,NRIP1,SLC22A5,CISH,OLFM1,SEMA3B,BAG1,SLC9A3R1,OVOL2,IGFBP4,SLC39A6,STC2,CXCL12,ABAT,AR,DHRS2,AMFR,P2RY2,GREB1,PTGES,ANXA9,KCNK15,ELOVL2,THSD4,SLC1A4,NPY1R,ABHD2,SLC7A2,CA12,MLPH,TPBG,PDZK1,MAPT,AREG,MSMB,MUC1,KDM4B,GFRA1,SLC1A1,PGR,KRT8,RAB17,TFF3,TFF1,CCND1,MPPED2,SLC19A2,MAST4,ASB13,UGCG,HSPB8,SIAH2,ELOVL5,ITPK1,SEC14L2,KRT18,EGR3,TTC39A,…
4	HALLMARK_INTERFERON_GAMMA_RESPONSE	0.605843	9.01406	1.98572e-19	1.98572e-18	195	FCGR1A,LY6E,HLA-B,B2M,IL15,C1R,EIF2AK2,IFI44L,XAF1,NUP93,MT2A,IRF4,MTHFD2,GZMA,IDO1,IFI30,HIF1A,OAS2,PSMB9,PNP,ZBP1,IFIH1,TAP1,CD38,SAMHD1,CXCL11,CXCL10,GBP6,SECTM1,USP18,PNPT1,RSAD2,IL2RB,SLAMF7,GCH1,EPSTI1,IFIT3,SOD2,HLA-G,PLA2G4A,CD40,RTP4,PTGS2,PFKP,CXCL9,STAT4,NMI,IL15RA,METTL7B,GBP4,IFIT2,IL18BP,CD274,IFNAR2,IFI44,ISG20,ICAM1,TNFAIP3,APOL6,IFI27,CD86,STAT1,TNFAIP2,XCL1,BATF2,UPP1,HERC6,PELI…
5	HALLMARK_MYC_TARGETS_V1	0.568066	8.41373	3.97188e-17	3.3099e-16	188	TXNL4A,HPRT1,XPOT,XPO1,XRCC6,SNRPD1,MCM5,PSMA2,ODC1,TYMS,TCP1,NOP56,MAD2L1,ACP1,SNRPB2,RRP9,POLD2,SET,SMARCC1,UBA2,HDAC2,POLE3,DDX18,C1QBP,CDC20,GLO1,MCM2,SNRPA,SF3B3,MYC,PSMD8,RRM1,MCM4,DDX21,AIMP2,KPNA2,IFRD1,PABPC4,GNL3,LSM7,RNPS1,ABCE1,HSPD1,NME1,PRDX4,CDC45,CYC1,COX5A,CCT4,EIF2S2,RFC4,SSBP1,HDDC2,PSMD7,SNRPG,HSP90AB1,EIF3B,PSMA7,CCT7,NOLC1,CDK4,PPM1G,VDAC3,NCBP1,TRA2B,CSTF2,PCNA,CDK2,COPS5,P…
6	HALLMARK_MTORC1_SIGNALING	0.518656	7.43382	1.05507e-13	7.53619e-13	192	TPI1,PSAT1,PPA1,GPI,HMBS,DAPP1,CACYBP,NUP205,MTHFD2,NFIL3,IDI1,FADS1,IFI30,CORO1A,PNP,SHMT2,HMGCS1,P4HA1,PHGDH,ADD3,ENO1,POLR3G,MCM2,SLC7A5,SLA,MCM4,ITGB2,ACTR3,PDK1,CTSC,BCAT1,IFRD1,LGMN,PNO1,ASNS,PLK1,STARD4,HSPD1,PGM1,CCT6A,EIF2S2,CDC25A,VLDLR,BUB1,TXNRD1,TFRC,SLC2A1,SERPINH1,CALR,FADS2,PSMD12,TUBA4A,UCHL5,GAPDH,LDHA,SRD5A1,DHCR7,PLOD2,TES,AURKA,PSMG1,STIP1,HSPE1,RRM2,ACTR2,ME1,MLLT11,PRDX1,PG…
7	HALLMARK_ESTROGEN_RESPONSE_LATE	-0.520199	-7.3821	1.55818e-13	9.7386e-13	190	ABCA3,PDCD4,FOS,IGSF1,COX6C,SLC27A2,KRT19,MYB,RET,CYP4F11,NRIP1,SLC22A5,CISH,OLFM1,SEMA3B,BAG1,RABEP1,SLC9A3R1,OVOL2,IGFBP4,CACNA2D2,CHST8,UGDH,CXCL12,DHRS2,AMFR,ALDH3A2,PTGES,ANXA9,TNNC1,SLC1A4,HMGCS2,NPY1R,ABHD2,DNAJC12,CA12,SERPINA5,TPBG,PDZK1,MAPT,AREG,PGR,AGR2,SCUBE2,TFF3,TFF1,CCND1,FGFR3,CPE,HSPB8,SIAH2,ELOVL5,ITPK1,ASCL1,EGR3,FLNB,DNAJC1,CELSR2,PLAC1,WFS1,BATF,TOB1,TPSAB1,CXCL14,FAM102A,SE…
8	HALLMARK_MITOTIC_SPINDLE	0.507613	7.16767	7.62849e-13	4.23805e-12	196	BRCA2,SOS1,TOP2A,TTK,LMNB1,CENPE,STK38L,CKAP5,MYO1E,ESPL1,KIF2C,TUBA4A,KIF3C,ARHGAP10,BIRC5,KIF1B,SMC4,PRC1,CCDC88A,FBXO5,CEP72,PLEKHG2,EPB41L2,PLK1,CENPF,NUSAP1,KIF23,ANLN,NCK1,MID1,RHOF,CDC42EP1,MYO9B,KIF11,FLNA,AURKA,KNTC1,CENPJ,NEK2,BIN1,RASA2,KATNA1,BUB1,CDK1,TPX2,KIF15,WASF1,NDC80,NCK2,MARCKS,CCNB2,DLGAP5,PIF1,SASS6,DOCK2,FSCN1,KIF20B,ECT2,SAC3D1,RACGAP1,INCENP,KIF4A
9	HALLMARK_INFLAMMATORY_RESPONSE	0.465703	6.53223	6.47985e-11	3.23993e-10	181	CXCL9,SLC31A1,MARCO,NMI,IL15RA,LY6E,CCL20,EIF2AK2,IL15,CLEC5A,CYBB,CCL5,RIPK2,CX3CL1,CCL17,TNFSF15,SGMS2,KIF1B,IL10,LTA,SPHK1,IL18,IL1B,AQP9,EREG,KCNA3,ATP2C1,PVR,IL2RB,GPR183,CXCR6,ITGB8,ICAM1,GCH1,NAMPT,TLR1,FZD5,HIF1A,TNFRSF9,CD70,TNFSF9,PLAUR,MET,CHST2,IL7R,OSM,ICOSLG,HRH1,LCP2,CD82,IL6,ADRM1,SLC7A1,IL18R1,TLR2,LAMP3,CXCL11,IL18RAP,CXCL10,LYN,CD40,LCK,RTP4,MYC,SLAMF1,KCNJ2,EDN1,ADM,CCL2,NOD2,…
10	HALLMARK_INTERFERON_ALPHA_RESPONSE	0.550978	5.5228	3.33637e-08	1.51653e-07	92	NMI,CD47,LY6E,GBP4,B2M,EIF2AK2,IL15,IFI44L,IFIT2,PLSCR1,RIPK2,IFI44,PARP12,PARP14,USP18,ISG20,PNPT1,RSAD2,IL7,CASP1,PSMB8,MX1,IFI30,SAMD9L,PSMB9,IFI27,C1S,EPSTI1,BATF2,IFIT3,IFIH1,NCOA7,TAP1,HLA-C,LAMP3,CXCL11,HERC6,CXCL10,RTP4,ISG15,CMPK2,OASL
11	HALLMARK_COMPLEMENT	0.3901	4.95114	7.37796e-07	3.07415e-06	179	FN1,MMP12,C1R,COL4A2,XPNPEP1,S100A9,PHEX,CP,CPM,PIK3CG,GZMA,MMP15,CASP3,PSMB9,DYRK2,CR2,CXCL1,CDK5R1,PCSK9,GNB4,FDX1,FCN1,CTSC,PFN1,GZMB,PLEK,CEBPB,LGMN,FYN,LAMP2,CASP10,PLAUR,FCER1G,C1QC,PLA2G4A,C2,KLK1,LYN,ADAM9,ADRA2B,MMP14,PREP,C1QA,IRF1,OLR1,SRC,PLA2G7,SERPINB2,KYNU,GNAI3,CR1,CTSS,DGKG,TNFAIP3,DGKH,APOC1,ME1,PDP1,LCK,PIK3CA,CD55,CTSB,CCL5,PLSCR1,PIM1,C3,ACTN2,SPOCK2,CASP1,F5,EHD1,C1S,LCP2,IL…
12	HALLMARK_TNFA_SIGNALING_VIA_NFKB	0.390921	4.76779	1.8626e-06	7.16385e-06	192	SPSB1,CFLAR,IL15RA,VEGFA,CCL20,IFIT2,CCL5,CD80,RIPK2,PLEK,CEBPB,BCL2A1,SLC2A6,SPHK1,IL18,IL1B,RELB,SERPINB2,BTG3,KYNU,GPR183,NFKBIE,PANX1,NFIL3,ICAM1,PTX3,GCH1,TNFAIP3,NAMPT,CD83,BIRC3,TNFRSF9,FOSL1,BMP2,TNFSF9,PLAUR,GFPT2,IL7R,TNFAIP2,RCAN1,ICOSLG,PLAU,IFIH1,SOD2,CCL4,FUT4,IL23A,MARCKS,IL6,CXCL1,TAP1,TLR2,CXCL11,CXCL10,PHLDA2,PNRC1,TNC,TNF,SAT1,DUSP2,CCL2,PTGS2,EDN1,SERPINB8,B4GALT5,PDE4B
13	HALLMARK_GLYCOLYSIS	0.379732	4.63813	3.51569e-06	1.25561e-05	184	TPI1,ADORA2B,HS6ST2,NASP,SOX9,CHST6,KIF20A,HMMR,NT5E,HOMER1,ISG20,DSC2,ME2,CLDN9,KDELR3,PLOD1,SAP30,GPR87,EGFR,MDH1,EFNA3,PLOD2,AURKA,VLDLR,MET,CXCR4,DDIT4,B3GAT1,TGFA,CHST2,SLC25A13,SLC16A3,P4HA1,ME1,RRAGD,PDK3,B3GNT3,CDK1,LDHC,UGP2,TXN,CENPA,ENO1,PFKP,STMN1,ANGPTL4,G6PD,DEPDC1,PGK1,SDC1,EXT1,PPFIA4,VEGFA,NANP,TGFBI
14	HALLMARK_IL6_JAK_STAT3_SIGNALING	0.534139	4.59359	4.35684e-06	1.45228e-05	79	CXCL9,PLA2G2A,CSF2RA,IFNGR1,IL15RA,CSF2RB,CD14,FAS,IL1B,PIM1,LTBR,CCR1,IL2RG,IL7,PTPN2,IL2RA,TNFRSF21,LTB,IL12RB1,HMOX1,STAT1,IL10RB,IL1R2,BAK1,IL6,CXCL13,CXCL1,CD38,IL18R1,TLR2,CXCL11,CXCL10,TNF,SOCS1,CNTFR,TNFRSF12A
15	HALLMARK_MYC_TARGETS_V2	0.590166	4.53522	5.7544e-06	1.79825e-05	58	AIMP2,PES1,BYSL,SUPV3L1,CBX3,NDUFAF4,SLC29A2,PPAN,MCM5,GNL3,TFB2M,WDR74,PPRC1,PLK1,HSPD1,UTP20,MAP3K6,MRTO4,NOP56,UNG,RRP9,WDR43,NOP2,PUS1,SRM,TMEM97,HSPE1,SLC19A1,NOP16,DDX18,TCOF1,RCL1,NIP7,NOLC1,CDK4,MPHOSPH10,PHB,PLK4,TBRG4,MYBBP1A,DUSP2,MYC,IMP4,MCM4
16	HALLMARK_HYPOXIA	0.358294	4.19415	2.73896e-05	8.05578e-05	181	TPI1,TMEM45A,HOXB9,GPI,VEGFA,PDK1,B4GALNT2,PRKCA,CHST3,ALDOC,S100A4,MT2A,PHKG1,XPNPEP1,GCNT2,SLC2A3,PIM1,CP,ISG20,PLAC8,PLIN2,EDN2,KDELR3,GAPDH,PGM1,LDHA,SLC2A5,SAP30,EGFR,NFIL3,TNFAIP3,EFNA3,TES,JMJD6,PKP1,HS3ST1,VLDLR,HMOX1,CXCR4,PLAUR,DDIT4,CHST2,CSRP2,P4HA1,LDHC,RRAGD,PDK3,UGP2,ENO1,IL6,IGFBP3,ANGPTL4,SLC2A1,PNRC1,PGK1,LOX,EXT1,ADM,NDRG1,PPFIA4,PFKP,PPARGC1A,ADORA2B,TGFBI
17	HALLMARK_IL2_STAT5_SIGNALING	0.356684	4.044	5.25477e-05	0.000145966	188	PTCH1,IL10RA,CKAP4,IFNGR1,PLAGL1,TNFRSF1B,TNFRSF8,ITGAE,COCH,GBP4,CD83,APLP1,PLSCR1,SLC29A2,TRAF1,MYO1E,CST7,IRF4,SELL,ST3GAL4,IL10,ETV4,NT5E,CTSZ,TNFRSF4,PIM1,ODC1,NCS1,PLIN2,IL2RB,TTC39B,ADAM19,IL2RA,GLIPR2,TNFRSF21,ICOS,UCK2,NFIL3,LTB,IGF2R,CDC6,DCPS,NOP2,PUS1,CCR4,CD48,SPP1,EOMES,TNFRSF9,CDCP1,CCNE1,PDCD2L,PNP,CD86,CD79B,TNFSF11,IRF8,BMP2,P4HA1,RRAGD,BATF3,IL1R2,CTLA4,TGM2,IL18R1,LCLAT1,CXCL1…
18	HALLMARK_MYOGENESIS	-0.349958	-4.02724	5.64343e-05	0.000148511	169	CASQ1,TNNT3,PPP1R3C,IGF1,BHLHE40,CFD,FKBP1B,APOD,ITGB5,ITGA7,FST,MYOM2,ADCY9,CASQ2,TNNC1,SPDEF,HSPB8,CLU,MB,RB1,LAMA2,DMPK,TNNT1,VIPR1,CDKN1A,SGCD,MEF2D,OCEL1,LDB3,CACNA1H,BAG1,SORBS3,GNAO1,CACNG1,KCNH1,CRAT,MYH11,ERBB3,REEP1,COX7A1,CTF1,STC2,CAMK2B,HRC,FXYD1,PVALB,SORBS1
19	HALLMARK_XENOBIOTIC_METABOLISM	-0.335648	-3.75341	0.000174447	0.000436117	165	DCXR,GNMT,PDK4,IGF1,ADH1C,FAH,CSAD,PTGES,GAD1,F10,CYP26A1,CYB5A,FBP1,TMBIM6,CROT,SERPINA6,ACOX3,ENTPD5,CYFIP2,NINJ1,MCCC2,CFB,MAOA,ELOVL5,ACSM1,GSTT2,GSTM4,ATOH8,AOX1,CDO1,IGFBP4,ESR1,DHRS7,TAT,MPP2,UGDH,ACOX2,CYP2E1
20	HALLMARK_SPERMATOGENESIS	0.440349	3.58852	0.000332564	0.00079182	85	TTK,IL12RB2,LPIN1,RPL39L,KIF2C,NCAPH,EZH2,SLC2A5,RFC4,AURKA,PSMG1,NEK2,PCSK1N,CNIH2,BUB1,CDK1,LDHC,CCNA1,CDKN3,CCNB2
21	HALLMARK_KRAS_SIGNALING_UP	0.327342	3.56438	0.000364721	0.000828912	175	TLR8,LAPTM5,LY96,ANKH,ITGB2,SLPI,SOX9,PDCD1LG2,ADAM17,ZNF639,CCL20,MAP4K1,TRAF1,GPNMB,ETV4,IL1B,EREG,IL2RG,HDAC9,KCNN4,IKZF1,HSD11B1,MALL,MPZL2,CTSS,TRIB2,TNFAIP3,ADAM8,PRDM1,LCP1,GPRC5B,SPP1,BIRC3,IL1RL2,ST6GAL1,MMP9,PLAUR,FCER1G,GFPT2,BMP2,PCSK1N,EPHB2,AMMECR1,ALDH1A3,CXCR4,IL7R,TMEM176B,PLAU,ADAMDEC1,GALNT3,TMEM158,IGFBP3,ANGPTL4,ETV5,CXCL10,DOCK2,TNNT2,BTBD3,PTGS2,MYCN
22	HALLMARK_BILE_ACID_METABOLISM	-0.385771	-2.97582	0.00292206	0.0063523	93	GNMT,ABCA3,ABCA2,ABCA6,PEX11G,ABCA8,CYP46A1,AR,HSD17B4,SLC27A2,RXRA,NEDD4,ABCA9,SLC23A1,BCAR3,DIO1,PEX19,CROT,SLC22A18,SERPINA6,HSD3B7,ABCD3,ABCA5,PEX12,PEX7,SULT2B1,PEX11A,DHCR24,EFHC1,EPHX2,FDXR,LIPE,NUDT12
23	HALLMARK_UNFOLDED_PROTEIN_RESPONSE	0.367642	2.70171	0.00689832	0.0143715	105	PSAT1,VEGFA,XPOT,NFYA,LSM4,CEBPB,MTHFD2,CEBPG,ASNS,CKS1B,KDELR3,FKBP14,NOP56,EIF4G1,SSR1,PDIA6,CHAC1,KHSRP,EIF4EBP1,DDIT4,HYOU1,DKC1,YWHAZ,SRPRB,NOLC1,SLC7A5,CALR,POP4,EXOSC4,ATF4,CCL2,HSP90B1,PDIA5
24	HALLMARK_CHOLESTEROL_HOMEOSTASIS	0.390163	2.42732	0.015211	0.030422	70	S100A11,FADS2,PCYT2,SQLE,SCD,GLDC,ACAT2,PLSCR1,ALDOC,CBS,LGMN,MVD,CHKA,MAL2,STARD4,FABP5,CXCL16,DHCR7,GNAI1,IDI1,NFIL3,TMEM97,ATF5,PLAUR,HMGCS1,NSDHL,PDK3,ERRFI1,EBP,PNRC1,SREBF2,LSS,TNFRSF12A,FDPS
25	HALLMARK_REACTIVE_OXYGEN_SPECIES_PATHWAY	0.434049	2.32173	0.0202474	0.0389374	44	TXNRD1,FTL,IPCEF1,ABCC1,TXN,PRDX1,G6PD,MGST1,GCLM,PRDX4,PFKP,PRNP,SOD2,CDKN2D
26	HALLMARK_KRAS_SIGNALING_DN	-0.364386	-2.26226	0.0236815	0.0426508	121	ADRA2C,FGFR3,EFHD1,NR4A2,CAPN9,MYO15A,BTG2,IGFBP2,NRIP2,CPEB3,PDE6B,C5,THRB,LFNG,GAMT,TFAP2B,ATP6V1B1,CCDC106,BMPR1B,IDUA,RGS11,EGF,GPRC5C,CACNG1,SIDT1,CELSR2,ZBTB16,ITIH3,CACNA1F,GP2,CPB1
27	HALLMARK_PI3K_AKT_MTOR_SIGNALING	0.329213	2.25658	0.0240342	0.0426508	99	MAP3K7,CDK2,PLCG1,ACTR3,DAPP1,PDK1,PLCB1,PFN1,RPS6KA3,PRKCB,IL2RG,CFL1,NFKBIB,EGFR,NCK1,MAP2K3,ADCY2,CXCR4,E2F1,CSNK2B,ACTR2,CDK1,SFN,MAP2K6,PPP2R1B,AP2M1,CDK4,LCK,SLC2A1,SLA,CALR,MYD88,FASLG,HSP90B1
28	HALLMARK_ANDROGEN_RESPONSE	-0.340844	-2.24548	0.0247375	0.0426508	94	CCND1,ELOVL5,MAK,INPP4B,AZGP1,STEAP4,SPDEF,BMPR1B,KRT19,NKX3-1,GPD1L,LIFR,IQGAP2,STK39,ABHD2

### Sheet: TCGA-LUAD
	Term	es	nes	pval	fdr	geneset_size	leading_edge
0	HALLMARK_E2F_TARGETS	0.782388	12.1069	9.71418e-34	4.85709e-32	187	RNASEH2A,MYBL2,CHEK2,PTTG1,KIF4A,PAICS,KIF2C,TRIP13,DEPDC1,MELK,CDKN2A,KIF18B,POLE,BIRC5,DLGAP5,CDC20,TOP2A,KIF22,SPC24,HMGB2,CDKN3,GINS3,ESPL1,AURKB,CDCA8,BUB1B,CENPE,CCNE1,MCM3,GINS1,TUBG1,PLK1,RRM2,CCNB2,SPC25,RAD51AP1,GINS4,DIAPH3,CDK1,SPAG5,CKS2,DEK,POP7,CDC25A,TFRC,TK1,MCM2,TMPO,CDCA3,HMMR,CHEK1,TIMELESS,MAD2L1,MSH2,BRCA1,ASF1B,RFC2,DSCC1,PLK4,TIPIN,TUBB,E2F8,MKI67,HELLS,SMC6,MTHFD2,UBE2T,P…
1	HALLMARK_G2M_CHECKPOINT	0.77598	11.8325	2.65077e-32	6.62694e-31	183	MYBL2,UBE2C,E2F3,TTK,PTTG1,KIF4A,KIF2C,CENPA,TPX2,RAD54L,POLE,MT2A,BIRC5,FANCC,CDC45,CDC20,TOP2A,CHAF1A,KIF15,NDC80,TROAP,KIF22,EXO1,BUB1,POLQ,CDKN3,CDC6,NEK2,ESPL1,KIF23,AURKB,CENPE,CENPF,PLK1,CCNB2,SMC2,CDK1,CKS2,CCNA2,CDC25A,CDC7,DTYMK,SLC7A5,MCM2,HMMR,CHEK1,MAD2L1,E2F2,PLK4,MKI67,KIF11,STIL,E2F1,AURKA,GINS2,NASP,KPNA2,POLA2,NUSAP1,EZH2,PRC1,STMN1,TRAIP,MCM6,MCM5,SUV39H1,PBK,MTF2,SMC4,RBL1,TAC…
2	HALLMARK_MITOTIC_SPINDLE	0.569357	8.79687	1.40686e-18	2.34476e-17	196	NUSAP1,PLK1,TRIO,CCNB2,TTK,KIF3C,PRC1,KIF4A,ANLN,KIF2C,CDK1,SASS6,FBXO5,TPX2,WASF1,RACGAP1,ARHGAP29,BIRC5,DLGAP5,INCENP,TOP2A,KIF15,NDC80,KIF22,RHOF,LMNB1,BUB1,CEP72,NEK2,ESPL1,KIF11,ECT2,KNTC1,KIF23,AURKA,SMC4,DST,CENPE,KIF20B,BRCA2,FSCN1,PIF1,CENPF
3	HALLMARK_MTORC1_SIGNALING	0.530524	7.88197	3.22272e-15	4.0284e-14	192	TUBA4A,TOMM40,BUB1,PSMD14,HMGCS1,SQLE,CTH,PGM1,PNO1,PPIA,PGK1,TUBG1,HK2,CTSC,RRM2,PLK1,TXNRD1,UNG,ENO1,CDC25A,PSMD12,TFRC,SLC7A5,SKAP2,MCM2,FADS1,TPI1,MTHFD2,ASNS,SLC2A1,TRIB3,AURKA,ELOVL6,PHGDH,G6PD,ACTR3,STIP1,GAPDH,NUP205,CCT6A,HPRT1,POLR3G,EIF2S2,MCM4,EGLN3,GCLC,P4HA1,IFRD1,PLOD2,DDIT3,GLA,HSPE1,ABCF2,PDK1,UCHL5,ACLY,TES,PSPH,PSAT1,ALDOA,GMPS,PSMC4,CCNF,FADS2,DAPP1,YKT6,EBP,SRD5A1,ELOVL5,PSMG…
4	HALLMARK_MYC_TARGETS_V1	0.526346	7.66322	1.81333e-14	1.81333e-13	188	FBL,NOP56,MRPL9,SNRPG,PSMB3,VDAC3,SSBP1,POLE3,CDC45,CDC20,NME1,ABCE1,PSMD7,CUL1,RAN,GLO1,VBP1,PSMD14,STARD7,SNRPB2,PRPS2,RUVBL2,TFDP1,MYC,CCT5,SET,HNRNPA3,CSTF2,NOLC1,RAD23B,HNRNPA2B1,PPIA,PGK1,KPNB1,CLNS1A,EIF2S1,PHB,CCNA2,DEK,BUB3,ERH,PSMD1,MCM2,PSMD3,MAD2L1,LSM2,HDAC2,YWHAQ,EIF3B,AIMP2,RFC4,LSM7,KPNA2,PSMB2,PSMC6,DDX18,SF3B3,XPO1,HPRT1,RRM1,SNRPD2,EIF2S2,MCM6,MCM4,RANBP1,SRM,CCT3,MCM5,UBA2,TAR…
5	HALLMARK_GLYCOLYSIS	0.457647	6.17266	6.71514e-10	5.59595e-09	185	PGK1,HK2,PRPS1,DPYSL4,EFNA3,PGAM1,AGL,HOMER1,FAM162A,STMN1,SLC16A3,CENPA,CDK1,DEPDC1,ANGPTL4,ZNF292,ENO1,SAP30,AGRN,SLC25A13,FKBP4,LHX9,HS2ST1,PSMC4,TGFBI,RPE,VCAN,EGLN3,HMMR,GCLC,P4HA1,PLOD1,COPB2,SPAG4,PDK3,GPC1,SLC35A3,CHST6,PGM2,TPI1,PLOD2,IGFBP3,PAXIP1,STC1,STC2,GPR87,TPBG,ARTN,TPST1,B4GALT2,DSC2,CTH,AURKA,MET,PKP2,PYGL,CLDN9,CLDN3,PGAM2,SDC3,NASP,G6PD,PPFIA4,EGFR,PFKP,SLC25A10,VEGFA,KIF20A,…
6	HALLMARK_COAGULATION	-0.545834	-5.80956	6.26379e-09	4.47414e-08	113	CSRP1,DPP4,THBD,C3,ACOX2,RAPGEF3,GSN,F3,CFI,ANG,DUSP6,RGN,FGA,CFD,VWF,HMGCS2,TMPRSS6,F8,ISCU,CAPN5,LEFTY2,CFB,C8B,F11,PROC,GP1BA,CTSE,CPB2,PECAM1,F10,LTA4H,SERPINA1,HNF4A,HPN,FURIN,CTSO,A2M,S100A1,CTSH,C2,FGG,CLU,MMP15
7	HALLMARK_FATTY_ACID_METABOLISM	-0.488968	-5.77529	7.68184e-09	4.80115e-08	142	ACSS1,INMT,ACADL,CD36,MLYCD,MAOA,ACADVL,HPGD,MCEE,ADH1C,ALDH3A1,GLUL,HSD17B11,AUH,LTC4S,AQP7,DHCR24,HMGCS2,HADH,ENO3,EPHX1,ACAA1,GABARAPL1,CBR1,SLC22A5,PCBD1,SUCLG2,GPD1,AADAT,RETSAT,ACSL5,HSD17B4,VNN1,ACADS,ACSM3,XIST,ODC1,AOC3,CA4,ALDH3A2,MGLL,ALDH1A1,CA2
8	HALLMARK_ESTROGEN_RESPONSE_EARLY	-0.435077	-5.58846	2.29086e-08	1.2727e-07	189	THSD4,ESRP2,CBFA2T3,MAPT,CISH,TFF3,CLIC3,ADCY9,SCNN1A,RET,EGR3,BHLHE40,MSMB,XBP1,AKAP1,CHPT1,TMPRSS3,CA12,GJA1,OLFML3,OLFM1,SLC27A2,SYBU,BCL11B,DLC1,KCNK5,GFRA1,TPD52L1,HSPB8,MPPED2,IL6ST,FDFT1,NPY1R,KLF4,CLDN7,RAB17,HR,ITPK1,AR,LAD1,SLC24A3,PEX11A,KLK10,MAST4,PGR,ABAT,FOS,RPS6KA2,SLC22A5,TJP3,ABCA3,TOB1,WWC1,GREB1,SEMA3B,DHRS3,IGFBP4,LRIG1,AQP3,MLPH,SLC7A2,BCL2,BAG1,P2RY2,SLC1A1,KRT13,ABLIM1,KCN…
9	HALLMARK_SPERMATOGENESIS	0.599642	5.54733	2.90058e-08	1.45029e-07	85	DMC1,CCNB2,EZH2,TTK,ELOVL3,CLGN,KIF2C,CDK1,DBF4,TNNI3,SLC2A5,YBX2,GAD1,NCAPH,BUB1,CDKN3,SCG5,IL12RB2,MLF1,NEFH,NEK2,CNIH2,MAST2,AURKA,RPL39L,RFC4,TOPBP1
10	HALLMARK_XENOBIOTIC_METABOLISM	-0.447632	-5.41001	6.30199e-08	2.86454e-07	168	ABCC3,IL1R1,PTGDS,ACSM1,SLC46A3,CD36,CDO1,VTN,DDC,CNDP2,MAOA,CAT,CYP2C18,PMM1,ACOX2,ADH1C,PDK4,ALDH3A1,CYFIP2,AKR1C3,ATOH8,GNMT,RBP4,CES1,NQO1,HSD17B2,TMEM176B,MCCC2,NDRG2,XDH,EPHX1,IGF1,GABARAPL1,CFB,CBR1,RAP1GAP,TNFRSF1A,F11,ALDH2,RETSAT,FMO3,ETS2,F10,CYB5A,ITIH4,VNN1,HNF4A,FAH,ABHD6,FBP1,LPIN2,CYP27A1,CA2,AKR1C2
11	HALLMARK_ESTROGEN_RESPONSE_LATE	-0.418382	-5.20501	1.93982e-07	8.08259e-07	189	TPSAB1,ISG20,CISH,TFF3,CLIC3,SCNN1A,RET,EGR3,UNC13B,XBP1,CHPT1,TMPRSS3,CA12,CPE,OLFM1,ACOX2,SLC27A2,CXCL14,ZFP36,TPD52L1,HSPB8,IL6ST,FDFT1,NPY1R,LTF,KLF4,ATP2B4,TRIM29,HOMER2,HR,SLC24A3,CYP4F11,KLK10,HMGCS2,CA2,PGR,FOS,PTGER3,RPS6KA2,SLC22A5,SCUBE2,TJP3,ABCA3,TOB1,DNAJC12,SEMA3B,AGR2,FGFR3,ETFB,TNNC1,PLXNB1,SERPINA3,SERPINA1,EMP2,BAG1,KLK11,KRT13,ASS1,TFF1,ALDH3B1,ALDH3A2,CACNA2D2,TST
12	HALLMARK_ADIPOGENESIS	-0.422757	-5.18119	2.20469e-07	8.47958e-07	184	LPL,ACADL,CD36,RETN,DGAT1,C3,CAT,ANGPT1,EPHX2,HSPB8,FABP4,ORM1,ENPP2,ITIH5,STOM,PIM3,LTC4S,SLC27A1,QDPR,UQCRQ,DHRS7B,OMD,HADH,SORBS1,GPX3,PTGER3,CD151,TOB1,ALDH2,ETFB,SULT1A1,RETSAT,CD302,REEP5,ACADS,FAH,SPARCL1,ADCY6,CYP4B1,MGLL,DNAJC15,TST
13	HALLMARK_P53_PATHWAY	-0.409368	-4.94403	7.65235e-07	2.73298e-06	187	VDR,XPC,ANKRA2,DGKA,PHLDA3,POLH,ZBTB16,DRAM1,DCXR,AK1,PTPRE,CDKN1A,LIF,MXD4,TSPYL2,BMP2,CCND2,CD82,CCNG1,TNFSF9,SLC7A11,RPL18,GLS2,BTG1,KIF13B,STOM,TP53,MDM2,RRP8,CEBPA,TXNIP,ISCU,TM4SF1,CCND3,FDXR,RPS12,ACVR1B,RAB40C,KRT17,CYFIP2,TSC22D1,KLF4,ERCC5,EPS8L2,SAT1,EPHX1,ABAT,FOS,ALOX15B,CTSD,ZMAT3,TOB1,DDB2,BTG2,FUCA1,AEN,HBEGF,RNF19B,VWA5A,PMM1,BAIAP2,NOTCH1,TPD52L1,SESN1,HINT1,CDKN2AIP,TM7SF3,PRKA…
14	HALLMARK_INTERFERON_GAMMA_RESPONSE	0.387355	4.89931	9.61735e-07	3.20578e-06	196	ICAM1,RTP4,GZMA,RSAD2,VCAM1,ARL4A,MT2A,EIF2AK2,PTPN1,IFI44,NMI,IRF1,OASL,PLSCR1,IFI35,IFI44L,CXCL10,RNF213,TNFAIP6,STAT4,CCL7,CCL2,CXCL11,STAT1,SECTM1,EPSTI1,RIPK2,IFIT3,PARP12,DDX60,HLA-B,TNFAIP2,IL18BP,PSME2,SAMD9L,NLRC5,CXCL9,GBP6,OAS2,IL2RB,GBP4,IL6,LY6E,DDX58,IFIH1,MTHFD2,CD40,PIM1,PFKP,FCGR1A,BPGM,TNFAIP3,UBE2L6,PSMB2,ITGB7,SAMHD1,IFIT2,PARP14,TRIM25,HLA-A,BATF2,SLAMF7,CD86,PNPT1,OAS3,MX1,Z…
15	HALLMARK_MYC_TARGETS_V2	0.59857	4.43333	9.27895e-06	2.89967e-05	58	PPAN,HK2,DUSP2,NOP56,SLC29A2,PLK1,DDX18,PHB,UNG,PUS1,PES1,MCM4,SRM,SUPV3L1,CBX3,IPO4,WDR74,MCM5,SLC19A1,WDR43,PLK4,TCOF1,EXOSC5,BYSL,NIP7,MRTO4,MYC,MPHOSPH10,TBRG4,HSPE1,IMP4,AIMP2,HSPD1,UTP20,CDK4,NOLC1,DCTPP1
16	HALLMARK_BILE_ACID_METABOLISM	-0.487134	-4.19019	2.78725e-05	8.1978e-05	92	BMP6,MLYCD,CAT,SLC27A2,PEX11G,EPHX2,RXRG,HSD17B11,HSD17B6,GNMT,SLC22A18,TFCP2L1,NR0B2,AR,ABCA8,DHCR24,ABCA6,ABCA3,NUDT12,ABCA5,RETSAT,ACSL5,HSD17B4,ABCA9,ALDH1A1,FDXR,NR3C2,CYP27A1,CYP39A1
17	HALLMARK_EPITHELIAL_MESENCHYMAL_TRANSITION	0.352817	3.96989	7.19068e-05	0.000199741	192	COL12A1,MMP14,COL11A1,PTX3,THBS2,SLC6A8,MEST,SERPINE1,TNC,CTHRC1,INHBA,COL1A2,FBN2,FAP,VEGFC,VCAM1,ITGA5,MXRA5,COL1A1,TGFBI,NID2,VCAN,APLP1,POSTN,MFAP5,CAP2,CALU,PLOD1,GPX7,GPC1,FN1,LAMC2,MCM7,ANPEP,SERPINH1,PFN2,PLOD2,IGFBP3,CDH2,TNFRSF12A,COL7A1,TFPI2,LGALS1,LOXL2,COL5A2,MMP3,DST,ADAM12,ITGAV,PLOD3,SPOCK1,OXTR,CXCL6,COMP,ENO2,LAMA1,GREM1,LOX,LRRC15,COL8A2,VEGFA,SNAI2,SPP1,COL3A1
18	HALLMARK_ALLOGRAFT_REJECTION	0.350218	3.69451	0.000220308	0.000579757	181	CCL7,CCL2,ICAM1,STAT1,IL1B,BCL10,RIPK2,INHBA,CCL4,GZMA,CDKN2A,MTIF2,FCGR2B,GBP2,IFNAR2,CD86,GLMN,MAP3K7,GCNT1,NME1,HLA-G,IL2RA,MMP9,ABCE1,CXCL9,CSF1,TLR6,BRCA1,CCL11,CXCR3,ELF4,FASLG,TAP2,IL2RB,CCL5,CD8A,UBE2D1,CD40,TGFB2,CXCL13,NCK1,TNF,IL11,CD8B,HIF1A,CD7,MRPL3,IL12A,EGFR,INHBB,HDAC9,TAP1,GZMB,KLRD1,EREG,IFNG
19	HALLMARK_KRAS_SIGNALING_UP	-0.361864	-3.676	0.000236922	0.000592305	181	GADD45G,GYPC,RETN,CAB39L,VWA5A,F2RL1,TMEM100,IL33,ETV5,CPE,FGF9,DNMBP,ABCB1,SCN1B,MPZL2,TSPAN1,APOD,SPON1,SPRY2,CCL20,HKDC1,IL7R,CSF2,RBP4,TMEM176A,SOX9,KLF4,TSPAN7,DUSP6,F13A1,NR0B2,ENG,GNG11,SDCCAG8,TMEM176B,LIF,NAP1L2,PTPRR,RELN,ST6GAL1,CFB,TFPI,MALL,BTC,CBR4,IRF8,BMP2,RGS16,PCSK1N,SEMA3B,ETV4,PECAM1,ITGBL1,FUCA1,SERPINA3,CD37,CCND2,FLT4,ETV1,PIGR,SLPI,SATB1,PEG3,SPARCL1,HBEGF,ACE,MTMR10,CA2
20	HALLMARK_DNA_REPAIR	0.358228	3.41495	0.000637927	0.00151887	139	LIG1,POLA2,POLD1,RFC3,BOLA2,SSRP1,POLR2J,POLR2D,HPRT1,CDA,RAE1,UMPS,ADRM1,POLR2K,ARL6IP1,POLA1,NME1,CMPK2,SAC3D1,TAF6,PRIM1,FEN1,ADA,RFC2,POLD3,PCNA,POLR2H,UPF3B,POM121,RAD51,NCBP2,GTF2B,POLR2G,NUDT21,ZWINT,RFC5,GTF2H3,CSTF3,TAF13,RPA2,RFC4,DGUOK,RALA,SF3A3,TYMS,POLR2I,RPA3
21	HALLMARK_INTERFERON_ALPHA_RESPONSE	0.408699	3.21916	0.00128565	0.00292194	92	USP18,CXCL11,UBE2L6,EPSTI1,RIPK2,IFIT3,PARP12,IFIT2,TRIM25,RSAD2,BATF2,GBP2,PNPT1,EIF2AK2,PSME2,SAMD9L,SAMD9,IFI44,NMI,CSF1,PSMB9,MOV10,GBP4,ISG15,OASL,PLSCR1,IFIH1,IFI35,IFI44L,CXCL10,TAP1
22	HALLMARK_KRAS_SIGNALING_DN	-0.376822	-2.99079	0.00278255	0.00604903	117	ADRA2C,EDAR,SCGB1A1,IDUA,IGFBP2,TCF7L1,ZBTB16,HSD11B2,NR4A2,SLC16A7,SLC6A14,CD40LG,ITIH3,HNF1A,CD207,RYR2,KLK7,CAPN9,THRB,PTGFR,PKP1,C5,BTG2,FGFR3,GPRC5C,PRODH,TFCP2L1,ATP6V1B1,CYP39A1
23	HALLMARK_IL2_STAT5_SIGNALING	-0.326117	-2.92092	0.00349	0.00727084	190	PTGER2,CAPN3,RORA,CISH,MAP6,BHLHE40,XBP1,TNFSF11,LTB,HOPX,IL1RL1,PENK,CCR4,AGER,SHE,SPRY4,ITIH5,CSF2,SLC39A8,PTH1R,LIF,ENO3,CA2,CDC42SE2,RHOB,GABARAPL1,GADD45B,ANXA4,SCN9A,BMP2,RGS16,DHRS3,PTCH1,ETV4,LRIG1,SERPINB6,SOCS2,CCND2,CD81,CCND3,FURIN,FAH,SH3BGRL2,S100A1,ODC1,ALCAM,MUC1,SELP
24	HALLMARK_COMPLEMENT	-0.315555	-2.44861	0.0143409	0.0286819	178	C4BPB,CSRP1,DPP4,CR1,L3MBTL4,CD36,C3,PCSK9,F3,FCN1,PLA2G4A,PPP2CB,CD46,LTF,CD40LG,ANG,DUSP6,CR2,NOTCH4,TMPRSS6,F8,PRKCD,CFB,CTSD,GP1BA,SPOCK2,F10,LTA4H,SERPINA1,HNF4A,CD59,CD55,CTSO,DOCK9,CPM,CTSH,C2,CLU,MMP15,CA2

### Sheet: TCGA-PRAD
	Term	es	nes	pval	fdr	geneset_size	leading_edge
0	HALLMARK_E2F_TARGETS	0.641324	9.22146	2.93e-20	1.3e-18	187	TK1,BARD1,CKS2,DCLRE1B,XPO1,MKI67,MCM2,NUP205,CIT,BRCA1,CDCA8,MCM4,WDR90,RACGAP1,PLK4,E2F8,MCM6,CDKN2C,BUB1B,PLK1,EZH2,CDKN3,PRKDC,DSCC1,PTTG1,MYBL2,RRM2,KIF2C,LMNB1,DLGAP5,CDKN2A,ATAD2,BRCA2,KIF4A,GINS1,WEE1,CCNB2,ASF1B,AURKB,CENPE,MSH2,HELLS,SPC25,DEPDC1,AURKA,KIF18B,TMPO,TACC3,TOP2A,DIAPH3,HMGB2,CDCA3,DCK,KPNA2,MELK,SPAG5,UBE2T,CDC20,GINS4,RAD51AP1,RAD21,SPC24,CENPM,STMN1,ESPL1,CDK1,MAD2L1,HMM…
1	HALLMARK_G2M_CHECKPOINT	0.65266	9.15983	5.2e-20	1.3e-18	183	BARD1,CKS2,STIL,MKI67,SMC2,PBK,EXO1,INCENP,RACGAP1,PLK4,CDKN2C,PLK1,EZH2,CDKN3,PTTG1,NEK2,MYBL2,RPS6KA5,KIF23,KIF2C,RAD54L,LMNB1,CDC7,BRCA2,KIF4A,KIF11,CDC45,ODF2,BUB1,CCNB2,AURKB,CENPE,SQLE,E2F3,CENPA,AURKA,TACC3,TOP2A,SMC4,KPNA2,CENPF,UBE2C,CDC20,RBL1,KIF15,PRC1,RAD21,CDC6,POLQ,STMN1,ESPL1,TTK,CCNA2,HMMR,E2F2,CDK1,MAD2L1,BIRC5,TROAP,TPX2,E2F1,NUSAP1
2	HALLMARK_MITOTIC_SPINDLE	0.486336	6.95761	3.46e-12	5.77e-11	196	ECT2,CEP72,SASS6,PIF1,FGD6,ANLN,KNTC1,CKAP5,INCENP,RACGAP1,PLK1,NEK2,KIF2C,KIF23,LMNB1,DLGAP5,KIF3C,SPTBN1,BRCA2,RAPGEF6,KIF4A,KIF11,RASA2,BUB1,CCNB2,CENPE,MID1,AURKA,TOP2A,NET1,CENPF,PPP4R2,DOCK2,KIF15,DOCK4,PRC1,KIF20B,ARFGEF1,ESPL1,TTK,CDK1,PKD2,BIRC5,SMC4,TPX2,NUSAP1
3	HALLMARK_MYOGENESIS	-0.48407	-6.24027	4.37e-10	5.46e-09	186	FGF2,SSPN,EFS,MYL1,SORBS3,TNNI1,ENO3,NCAM1,CASQ2,SPEG,OCEL1,MYH11,LAMA2,CKB,DES,TCAP,MYOZ1,HBEGF,SLN,FKBP1B,MYL3,CD36,SGCA,MEF2D,COX6A2,ABLIM1,CKMT2,APP,TAGLN,ITGA7,TPD52L1,FABP3,CSRP3,DTNA,PICK1,CFD,VIPR1,CHRNB1,FXYD1,PLXNB2,GPX3,MYLK,SGCD,ACTC1,SYNGR2,CACNG1,ACTA1,CTF1,MYBPH,BDKRB2,MYLPF,CACNA1H,GADD45B,CDKN1A,PTP4A3,MB,TNNT3,CKM,CAMK2B,HSPB8,MYOM2,MYL6B,PTGIS,GAA,ACTN2,EPHB3,PC,CRYAB,CLU,SMTN,…
4	HALLMARK_ESTROGEN_RESPONSE_LATE	-0.468765	-6.03842	1.56e-09	1.56e-08	188	CAV1,AREG,PGR,PCP4,GAL,PERP,NBL1,ASCL1,PDCD4,CHST8,SORD,CD44,ETFB,LTF,OLFM1,SERPINA5,ISG20,CKB,NAB2,S100A9,SLC27A2,PTGES,SFN,XBP1,CPE,IGSF1,SCNN1A,FKBP4,EGR3,KRT13,TST,HSPB8,OVOL2,FARP1,BAG1,RPS6KA2,ALDH3A2,SGK1,FOS,BLVRB,CACNA2D2,BCL2,HSPA4L,DUSP2,FKBP5,TPSAB1,HMGCS2,ELOVL5,GJB3,KLK10,CYP4F11,BTG3,TPBG,FOXC1,TRIM29,DNAJC1,WFS1,RABEP1,CD9,SERPINA3,ACOX2,PRSS23,TFF3,AGR2,FGFR3,KLF4,TPD52L1,ZFP36,S…
5	HALLMARK_P53_PATHWAY	-0.466017	-5.93032	3.02e-09	2.52e-08	187	DGKA,GLS2,ZBTB16,RPS12,PHLDA3,ATF3,TNNI1,PERP,TP53,KRT17,ZMAT3,ABAT,CCNG1,MAPKAPK3,CDKN1A,ANKRA2,PITPNC1,SFN,BAIAP2,LDHB,CLCA2,HBEGF,PLXNB2,FDXR,TP63,CEBPA,DEF6,FOS,SESN1,HSPA4L,AEN,TNFSF9,DDB2,RPL18,ALOX15B,SERPINB5,BTG2,RPS27L,CCND3,VWA5A,POLH,APP,GPX2,KLF4,TPD52L1,MDM2,KIF13B,DCXR
6	HALLMARK_ESTROGEN_RESPONSE_EARLY	-0.425527	-5.18458	2.17e-07	1.53e-06	189	MLPH,ELOVL2,AREG,MPPED2,THSD4,SLC24A3,ZNF185,MSMB,PGR,KRT18,SLC1A4,NBL1,RET,CD44,ENDOD1,ABAT,OLFM1,ESRP2,CCND1,SLC27A2,SLC1A1,PTGES,CBFA2T3,SLC22A5,SFN,XBP1,GJA1,KRT15,FKBP4,SCNN1A,SYNGR1,KRT19,EGR3,KRT13,HSPB8,OVOL2,FARP1,BAG1,RPS6KA2,RHOBTB3,CALB2,FOS,BLVRB,BCL2,GFRA1,FKBP5,ELOVL5,RAPGEFL1,KLK10,MAST4,TPBG,FOXC1,MYBBP1A,KRT8,WFS1,ABLIM1,P2RY2,PRSS23,CANT1,CELSR1,TFF3,ANXA9,TFF1,TPD52L1,KLF4,SEC…
7	HALLMARK_KRAS_SIGNALING_DN	-0.466296	-5.16172	2.45e-07	1.53e-06	135	ZBTB16,SCGB1A1,GPRC5C,RYR2,WNT16,TG,PRODH,KRT4,EGF,CHST2,CNTFR,KRT15,SLC6A3,PNMT,CKM,YBX2,KRT13,IGFBP2,EDN2,SIDT1,SLC6A14,LFNG,SGK1,NTF3,LGALS7,CPEB3,NOS1,CAPN9,BTG2,HSD11B2,ACTC1,ADRA2C,KRT5,THNSL2,SOX10,PLAG1,P2RX6,FGFR3,CYP39A1,GAMT,TFCP2L1,GPR3,CACNG1,DLK2,ALOX12B
8	HALLMARK_EPITHELIAL_MESENCHYMAL_TRANSITION	0.402921	5.06993	3.98e-07	2.21e-06	194	POSTN,COL11A1,THY1,COL1A2,SDC4,IGFBP3,GREM1,COL3A1,MMP3,COL4A1,SPP1,SPARC,SERPINE2,COMP,FBLN2,TGM2,MFAP5,BGN,IL32,SFRP4,TGFBI,VCAM1,TNFRSF12A,VCAN,INHBA,MGP,MATN3,CTHRC1,PTHLH,CDH11,COL5A1,COL1A1,ADAM12,LRRC15,FN1,ABI3BP,WNT5A,THBS2,FBN1,FAP,COL5A2,NTM,EDIL3,SAT1,COL8A2,GLIPR1,CDH2
9	HALLMARK_ANDROGEN_RESPONSE	-0.506552	-4.93629	7.96e-07	3.98e-06	96	TMPRSS2,UBE2J1,SRF,TNFAIP8,SPCS3,B2M,ELL2,SORD,KLK3,CCND1,SPDEF,AKAP12,SMS,INPP4B,KRT19,DNAJB9,LIFR,MAP7,STK39,SGK1,PMEPA1,FKBP5,ELOVL5,AZGP1,CDK6,KRT8,ALDH1A3,CCND3,PDLIM5,ABCC4,ADAMTS1,CENPN,PTK2B,UAP1,KLK2,DBI,HPGD
10	HALLMARK_TNFA_SIGNALING_VIA_NFKB	-0.403034	-4.8412	1.29e-06	5.87e-06	192	AREG,ETS2,JUNB,PER1,IL6,TNFAIP8,ATF3,FOSL1,SIK1,MAFF,RHOB,CDKN1A,TUBB2A,VEGFA,PDE4B,SOCS3,KLF2,HBEGF,NR4A3,EGR3,ZC3H12A,DUSP5,CXCL6,CXCL1,G0S2,FOS,SGK1,FOSB,F3,DUSP2,CXCL3,LAMB3,CCL20,TNFSF9,PHLDA2,BTG2,BTG3,SLC2A3,SOD2,PDLIM5,NFKBIE,DUSP1,CXCL2,IL1B,KLF4,PTGS2,NR4A1,EGR1,ZFP36,IER2
11	HALLMARK_XENOBIOTIC_METABOLISM	-0.42854	-4.46578	7.98e-06	3.32e-05	170	IGF1,CFB,GSTT2,CROT,FBLN1,ETS2,MAOA,SLC22A1,GSTM4,ARG2,ACSM1,ATOH8,PDK4,CNDP2,F10,AOX1,ADH5,SLC12A4,NINJ1,IL1R1,SMOX,PTGES,CES1,GABARAPL1,CYP27A1,GNMT,MPP2,FBP1,SERTAD1,SLC1A5,AHCY,NDRG2,COMT,CYP4F2,DHRS7,MT2A,AQP9,BLVRB,GCNT2,CD36,ALDH2,ACOX3,ELOVL5,PC,TNFRSF1A,MCCC2,ACP2,FAH,GSTO1,ACOX2,PINK1,PDLIM5,ACOX1,ALDH3A1,CYP2J2,ADH1C,GSS,CYB5A,PSMB10,PEMT,LCAT,PTGDS,DCXR,ECH1
12	HALLMARK_ALLOGRAFT_REJECTION	0.395218	4.23171	2.32e-05	8.92e-05	179	IL16,HLA-DMA,HLA-DRA,EIF4G3,ZAP70,RIPK2,CCL11,FASLG,INHBA,CCR5,ETS1,CD74,PTPRC,CCR2,TRAF2,STAT1,HLA-DQA1,ITGAL,IL12RB1,F2R,HCLS1,CD96,BRCA1,UBE2D1,BCAT1,IL2RG,CD86,CXCR3,CCL13,DEGS1,LCK,CD2,LCP2,TLR1,CXCL13,LYN,ITGB2,TPD52,IGSF6,THY1,CD4,CCL19,CD80,TRAT1,IKBKB,CXCL9,IL2RA,SIT1,CDKN2A,SPI1,CD3G,NCK1,IRF8,NLRP3,ACHE,IL11,MRPL3,ITK,STAT4,TLR6,IRF4,HIF1A,FCGR2B,CD40LG,CCR1,GZMB,CD8B,ICAM1,NCF4,CTSS,S…
13	HALLMARK_SPERMATOGENESIS	0.461648	4.06672	4.77e-05	0.000170284	92	SCG5,TEKT2,SNAP91,MLF1,ALOX15,STRBP,EZH2,CDKN3,NCAPH,NEK2,SCG3,KIF2C,ADAM2,RFC4,CCNB2,BUB1,LDHC,THEG,AURKA,ACRV1,GMCL1,GRM8,CNIH2,TOPBP1,SPATA6,TTK,CDK1,PCSK4
14	HALLMARK_ADIPOGENESIS	-0.372198	-3.73364	0.000188735	0.000629118	183	ANGPT1,UQCR10,CD302,REEP6,SSPN,PEX14,JAGN1,PDCD4,DDT,IDH3G,STAT5A,COQ3,CYP4B1,DNAJC15,ETFB,COQ9,ECHS1,ACADL,DHRS7B,HIBCH,CPT2,SORBS1,NKIRAS1,UQCRQ,LPCAT3,PIM3,IFNGR1,GPX3,DNAJB9,SNCG,TST,HSPB8,ORM1,SAMM50,DHRS7,CD151,QDPR,CAT,SLC27A1,REEP5,CD36,MYLK,LIPE,BCL6,MGLL,HADH,NDUFB7,ARAF,EPHX2,UQCR11,ANGPTL4,DBT,ARL4A,FAH,COX6A1,ACADS,ACOX1,UQCRC1,ITIH5,IDH3A,PREB,ITGA7,MGST3,RAB34,BCKDHA,PEMT,SLC1A5,LI…
15	HALLMARK_BILE_ACID_METABOLISM	-0.420148	-3.61592	0.000299285	0.000935264	97	AMACR,BCAR3,HAO1,MLYCD,SLC27A2,CYP27A1,PAOX,GNMT,SLC27A5,RXRG,FDXR,ABCA8,RBP1,NEDD4,AQP9,LIPE,PEX6,PIPOX,EPHX2,HSD17B6,HSD3B7,SLC23A1,CYP39A1,TFCP2L1,TTR,SULT2B1
16	HALLMARK_INTERFERON_ALPHA_RESPONSE	0.397589	3.11208	0.00185773	0.00546391	92	IFIT3,SAMD9L,CXCL11,IFI30,C1S,SELL,RTP4,IFI44,SAMD9,DDX60,RSAD2,CMPK2,RIPK2,BST2,EPSTI1,CXCL10,BATF2,PARP9,TRIM14,LAMP3,CASP8,IFIT2,MX1,PLSCR1,EIF2AK2,OAS1,IFI44L,GBP4,OASL,PARP14
17	HALLMARK_OXIDATIVE_PHOSPHORYLATION	-0.345496	-3.07825	0.00208221	0.00578392	182	SLC25A11,MRPS12,UQCR10,COX5B,UQCRFS1,COX7A2,PDK4,GOT2,NDUFA7,ETFB,TIMM9,ECHS1,NDUFB8,PHB2,SURF1,ALDH6A1,IDH2,NDUFA9,COX10,UQCRQ,ACADSB,LDHB,TCIRG1,COX4I1,NDUFA3,MRPS15,NDUFA2,ACADVL,MRPL34,NQO2,COX6B1,MRPS11,GLUD1,NDUFB7,BAX,UQCR11,NDUFS4,NDUFS7,COX6A1,ISCU,FXN,COX15,COX5A,CASP7,COX7C,OXA1L,UQCRC1,IDH3A,CYB5A,ACAA1,BDH2,MGST3,NDUFS8,NDUFC1,BCKDHA,NDUFV2,SLC25A4,ECH1
18	HALLMARK_FATTY_ACID_METABOLISM	-0.35504	-3.05281	0.00226712	0.0059661	142	GLUL,MCEE,PCBD1,REEP6,ALAD,MAOA,METAP1,ENO3,MLYCD,UROD,ECHS1,ACADL,HIBCH,GABARAPL1,D2HGDH,SLC22A5,AUH,EHHADH,CPT2,ACSS1,SMS,INMT,ERP29,ALDH3A2,G0S2,BCKDHB,UROS,BPHL,CD36,GSTZ1,ACADVL,CBR1,MGLL,HMGCS2,HADH,ELOVL5,GCDH,CBR3,AQP7,BLVRA,ALDH9A1,CA4,ACADS,GRHPR,CEL,AADAT,AOC3,ACOX1,ALDH3A1,ADH1C,RDH11,ACAA1,RDH16,ACAT2,HPGD,ECH1
19	HALLMARK_APICAL_SURFACE	-0.521029	-2.98212	0.00286264	0.00715659	41	AKAP7,SLC2A4,SRPX,LYPD3,RHCG,CX3CL1,APP,MAL,GSTM3,RTN4RL1,HSPB1,ATP6V0A4,GATA3,ATP8B1
20	HALLMARK_HYPOXIA	-0.329178	-2.56034	0.0104569	0.0248973	178	CAV1,DTNA,NFIL3,MT1E,IL6,ATF3,ENO3,NEDD4L,RBPJ,PKP1,PPARGC1A,PGF,MAFF,TPST2,ISG20,PIM1,CDKN1A,VEGFA,CHST2,AKAP12,BCAN,PYGM,XPNPEP1,FBP1,FAM162A,EDN2,CDKN1C,MT2A,PRKCA,SRPX,FOS,RRAGD,GCNT2,BCL2,SLC2A5,F3,HEXA,ANGPTL4,TPBG,GYS1,SLC2A3,LXN,SLC37A4,CITED2,TGFB3,DUSP1,JMJD6,SELENBP1,ILVBL,ZFP36,TIPARP,SULT2B1
21	HALLMARK_MTORC1_SIGNALING	0.295937	2.46314	0.0137725	0.0313011	192	IFRD1,SLA,BHLHE40,DDIT4,TRIB3,UCHL5,MCM2,DHCR7,IFI30,NUP205,SCD,CYP51A1,TFRC,HMGCS1,BCAT1,MCM4,DDIT3,PSMD12,SLC7A11,PLK1,ACTR2,DAPP1,TMEM97,RRM2,PGK1,ASNS,GMPS,GSK3B,SLC7A5,STIP1,FGL2,BUB1,SQSTM1,CTSC,LDHA,SQLE,INSIG1,P4HA1,TXNRD1,TCEA1,AURKA,RIT1,ELOVL6,DHFR,FADS1,HPRT1,POLR3G,PSMC2,VLDLR,ITGB2,COPS5,ENO1,CCT6A,ACTR3,MLLT11
22	HALLMARK_PEROXISOME	-0.349222	-2.41874	0.0155745	0.0338576	97	HSD3B7,SOD2,CEL,SLC27A2,ABCC8,CRABP1,SCGB1A1,RDH11,PEX6,ELOVL5,EPHX2,ALB,TTR,RXRG,SEMA3C,MLYCD,HSD11B2,SULT2B1
23	HALLMARK_COAGULATION	0.340213	2.3836	0.0171441	0.0357169	107	MMP11,P2RY1,MMP3,GDA,SPARC,COMP,OLR1,CTSK,LEFTY2,MASP2,CRIP2,APOC2,CTSE,PLAT,F2RL2,FN1,MMP10,APOC1,FBN1,MMP9,CAPN5
24	HALLMARK_INTERFERON_GAMMA_RESPONSE	0.286177	2.29948	0.0214775	0.0429549	194	IRF5,RNF213,IRF4,MX2,ITGB7,IFIT1,IFIT3,SAMD9L,CXCL11,IFI30,C1S,TNFAIP6,RTP4,IFI44,HLA-DMA,C1R,CD86,DDX60,RSAD2,CMPK2,RIPK2,CXCL9,IDO1,LCP2,BPGM,BST2,VCAM1,EPSTI1,CXCL10,BATF2,RAPGEF6,FGL2,SLAMF7,ICAM1,HLA-DRB1,IRF8,TRIM14,OAS3,ST8SIA4,IL10RA,NCOA3,CASP8,IFIT2,SAMHD1,PLSCR1,MX1,IL2RB,EIF2AK2,FCGR1A,GPR18,ZBP1,CMKLR1,IFI44L,STAT1,HLA-DQA1,GBP4,OASL,STAT4,PARP14,CIITA

### Sheet: TCGA-SKCM
	Term	es	nes	pval	fdr	geneset_size	leading_edge
0	HALLMARK_G2M_CHECKPOINT	0.6269	10.3005	7.01243e-25	3.50622e-23	184	MARCKS,PDS5B,TMPO,KIF23,CUL5,RBL1,EZH2,TTK,KIF15,TPX2,STMN1,KIF20B,SLC38A1,CENPE,SMC4,STIL,HMMR,NASP,KIF2C,LBR,CDC20,BRCA2,UBE2C,BARD1,STAG1,POLQ,CKS1B,DMD,BUB1,NDC80,CCNB2,EXO1,FBXO5,CDC25A,KIF11,RAD54L,TRAIP,PLK1,PRIM2,CDC7,NEK2,CENPA,PLK4,BUB3,MTF2,CDK1,MCM2,CENPF,TOP2A,SMC2,CASP8AP2,DR1,CDC45,RPA2,EGF,DBF4,E2F2,XPO1,MAD2L1,KIF4A,RACGAP1,CDKN3,PRC1,KATNA1,SYNCRIP,WRN,MKI67,MYBL2,NUSAP1,CDKN2C,…
1	HALLMARK_E2F_TARGETS	0.590796	9.84569	7.155e-23	1.78875e-21	187	CDKN2A,ASF1B,SPC24,TCF19,PDS5B,TMPO,DEPDC1,EZH2,CSE1L,LYAR,UBE2T,CHEK2,STMN1,DCLRE1B,DONSON,MTHFD2,PNN,CENPE,SMC4,RFC2,GINS4,KIF18B,ZW10,HMMR,NUP205,TRIP13,NASP,SMC6,USP1,BRCA1,NOLC1,ING3,KIF2C,LMNB1,AK2,LBR,MCM4,MSH2,CDC20,TFRC,BRCA2,DLGAP5,SMC3,UBE2S,BARD1,GINS3,STAG1,E2F8,CKS1B,DIAPH3,SSRP1,RFC1,CCNB2,KPNA2,ASF1A,RANBP1,MELK,HELLS,CDC25A,NUP153,BUB1B,CDCA8,MCM7,PLK1,PRIM2,EIF2S1,DSCC1,CDCA3,PL…
2	HALLMARK_MITOTIC_SPINDLE	0.462098	7.8349	4.69216e-15	7.82027e-14	196	CCDC88A,MARCKS,PIF1,NET1,SHROOM2,RASAL2,NEK2,KIF4A,BRCA2,MID1,KIF23,DLGAP5,RACGAP1,KIF1B,EPB41L2,PDLIM5,TLK1,PRC1,SMC3,KATNA1,ALMS1,LATS1,OPHN1,TTK,LRPPRC,RAPGEF5,KIF15,CDK1,TPX2,RICTOR,ARHGAP29,KNTC1,NUSAP1,CENPF,KIF20B,ECT2,ANLN,CD2AP,CENPJ,AURKA,ARHGEF2,CEP57,CENPE,TOP2A,BUB1,KIF5B,NDC80,CCNB2,PCM1,SASS6,FBXO5,WASF2,RANBP9,ROCK1,SMC4,BIRC5,KIF11,PPP4R2,DST,EPB41,RASA2,WASF1,DLG1,PLK1,CDC42,KIF…
3	HALLMARK_P53_PATHWAY	-0.485594	-7.70116	1.34836e-14	1.68545e-13	189	IER5,MDM2,DGKA,S100A4,RETSAT,KLK8,FDXR,CEBPA,TGFA,SERPINB5,HSPA4L,BTG2,CCNG1,PVT1,PHLDA3,CDKN1A,BAIAP2,NDRG1,POLH,TRIAP1,EPS8L2,KRT17,TRAF4,ZMAT3,PLK2,FAS,TNFSF9,CLCA2,ALOX15B,ADA,GM2A,CD81,SESN1,DCXR,RXRA,JAG2,TP53,ITGB4,EPHA2,TAX1BP3,BAX,AEN,PLXNB2,ACVR1B,CYFIP2,CDK5R1,TOB1,DDB2,AK1,PPM1D,SDC1,XPC,NINJ1,EPHX1,TCHH,MXD4,RPS27L,CTSF
4	HALLMARK_INTERFERON_GAMMA_RESPONSE	0.373941	5.70321	1.1757e-08	1.1757e-07	196	CASP7,TNFAIP3,PARP12,FPR1,IDO1,ZBP1,RSAD2,CCL2,IL7,PLSCR1,GBP4,TNFSF10,ISG15,DDX60,CXCL10,IFIT3,IFI44,CCL7,IFIH1,IFIT2,SAMHD1,CXCL11,APOL6,CD69,STAT1,NMI,EIF2AK2,BANK1,IFI44L,HERC6,ISG20,CD38,CMPK2,MTHFD2,MX1,CFB,ICAM1,GCH1,SLAMF7,PELI1,DDX58,CD274,PSMB2,IFIT1,USP18,HIF1A,CIITA,PARP14,GPR18,TNFAIP6,OASL,SAMD9L,PNPT1,CXCL9,EPSTI1
5	HALLMARK_ALLOGRAFT_REJECTION	0.400647	5.61379	1.97942e-08	1.64951e-07	183	CDKN2A,HDAC9,SRGN,CD47,TPD52,CD1D,CCL13,EREG,CCL2,HLA-G,ITK,IL7,ACVR2A,ST8SIA4,IL18RAP,CD86,CD40LG,EIF3A,STAT4,CSF1,HLA-DRA,MAP3K7,CCL7,IRF8,IL2RA,EIF3J,BCL10,PTPRC,CD96,GLMN,CD80,STAT1,UBE2D1,EIF4G3,CCR1,CAPG,ICAM1,HLA-DOB,C2,CCL19,HLA-DMB,CCR2,HLA-DOA,F2R,MTIF2,TLR3,SOCS5,CD79A,IL1B,LY75,IL12A,MRPL3,CXCL13,GPR65,TGFB2,HIF1A,GBP2,IL15,IL10,KLRD1,B2M,ABCE1,LIF,IFNGR1,CRTAM,BRCA1,NCK1,IL11,BCAT1,G…
6	HALLMARK_MYOGENESIS	-0.431316	-5.52381	3.31729e-08	2.36949e-07	170	SLC6A8,GJA5,COX7A1,COL6A3,COL1A1,HSPB8,EPHB3,MYH7,COL15A1,ERBB3,MAPK12,CDKN1A,SGCD,APOD,TNNT1,SPEG,FHL1,ADAM12,KCNH1,ENO3,APLNR,HSPB2,IGFBP3,CRYAB,CTF1,TNNT3,GAA,FGF2,MYOM2,KCNH2,APP,LDB3,SCD,MYH11,PTP4A3,ACHE,NOTCH1,CRAT,PSEN2,RYR1,MAPRE3,TNNI1,ADCY9,ACTC1,SOD3,FOXO4,ITGB4,ATP6AP1,GPX3,PPP1R3C,TAGLN,PLXNB2,CKMT2,EFS,COL6A2,BDKRB2,CFD,GNAO1,SGCA,SORBS3,HRC,PTGIS,AK1,PFKM,MYO1C,IGFBP7,CACNA1H,FLII…
7	HALLMARK_KRAS_SIGNALING_DN	-0.440097	-5.45563	4.87984e-08	3.0499e-07	138	YBX2,COPZ2,KLK8,PKP1,ADRA2C,RGS11,BTG2,SYNPO,SLC38A3,KRT1,RYR2,GPRC5C,GAMT,ARHGDIG,THRB,SPTBN2,PRODH,TG,TLX1,HSD11B2,RYR1,P2RX6,SOX10,THNSL2,SNCB,ALOX12B,IDUA,FGFR3,TFF2,LGALS7,CNTFR,TGM1,MYO15A,CALML5,EFHD1,ABCG4,KRT5,NUDT11,KCNN1
8	HALLMARK_MYC_TARGETS_V1	0.364999	5.01243	5.37477e-07	2.98598e-06	188	MCM4,GNL3,PSMA4,SNRPA1,XPO1,CDC20,MAD2L1,XPOT,HDGF,RAD23B,CBX3,DDX18,ODC1,HNRNPA3,SYNCRIP,BUB3,NCBP1,EIF3J,SET,NCBP2,RPL22,HDAC2,GLO1,ACP1,RRM1,TCP1,MCM2,PRPS2,PSMC6,CSTF2,SRPK1,EIF1AX,YWHAQ,HSPD1,PSMD1,POLE3,TARDBP,EIF4E,SMARCC1,UBA2,EIF4G2,SSB,KPNA2,PSMB2,RANBP1,HPRT1,HNRNPR,PRDX3,VBP1,CNBP,MCM6,PSMD14,DDX21,CDC45,DEK,ABCE1,PGK1,RFC4,USP1,SNRPG,SERBP1,MCM7,CCT4,PSMD7,SRM,PSMA2,NOLC1,IFRD1,G3BP1…
9	HALLMARK_INTERFERON_ALPHA_RESPONSE	0.455598	4.41402	1.01471e-05	5.07354e-05	92	CD47,PARP12,RSAD2,IL7,PLSCR1,GBP4,ISG15,DDX60,CXCL10,IFIT3,IFI44,IFIH1,IFIT2,CXCL11,NMI,IFI44L,EIF2AK2,HERC6,ISG20,NCOA7,USP18,GBP2,SAMD9,PARP9,PARP14,OASL,SAMD9L,PNPT1,EPSTI1
10	HALLMARK_ESTROGEN_RESPONSE_EARLY	-0.350488	-4.38723	1.14805e-05	5.21839e-05	188	NBL1,SLC1A1,ESRP2,ALDH3B1,ADCY1,SCARB1,SLC7A5,NADSYN1,HSPB8,CA12,WFS1,CXCL12,TFF3,SYNGR1,MYBBP1A,FKBP4,SLC24A3,DHRS2,FKBP5,ITPK1,TSKU,HR,MREG,FARP1,ANXA9,FASN,GJA1,OLFM1,P2RY2,SLC37A1,CD44,TFAP2C,NCOR2,FDFT1,KDM4B,KLK10,MAPT,LAD1,PTGES,AMFR,CBFA2T3,UNC119,ADCY9,THSD4,SLC39A6,SLC19A2,SFN,FAM102A,ELOVL2,SLC22A5,BLVRB,CLIC3,CHPT1,GREB1,MAST4,RET,KCNK15,CALB2,GAB2,RAPGEFL1,KCNK5,PRSS23,OPN3,MPPED2,AB…
11	HALLMARK_HYPOXIA	-0.357841	-4.289	1.79482e-05	7.47841e-05	182	GPC4,PRKCA,DCN,SCARB1,BGN,PKP1,CDKN1C,EFNA3,BCAN,NDRG1,CDKN1A,ADM,ALDOC,PKLR,GAA,GALK1,SELENBP1,PPARGC1A,INHA,SDC2,ILVBL,PPP1R3C,TKTL1,HOXB9,DPYSL4,PGF,GAPDHS,SULT2B1,GYS1
12	HALLMARK_OXIDATIVE_PHOSPHORYLATION	-0.354272	-4.19727	2.70154e-05	0.000103905	182	COX5B,IDH3G,NDUFA1,NDUFS8,MGST3,NDUFB7,SLC25A5,SLC25A11,ECH1,POR,GPX4,NDUFS6,MRPS12,NDUFS3,DLST,LDHB,OXA1L,NDUFB4,NDUFB1,ATP6V0E1,CS,SLC25A6,COX6C,FXN,BCKDHA,FH,SURF1,ATP6AP1,MDH2,SLC25A4,BAX,NDUFV2,COX6B1,VDAC1,COX5A,TCIRG1,NDUFA3,NDUFA8,COX7C,RETSAT,NDUFS2,GOT2,CYC1,CYB5R3,COX10,NDUFB2,ACADVL,ACO2,ATP1B1,UQCR11,SLC25A3,NDUFA6,NDUFC2,NDUFS7,RHOT2,HADHB,TIMM13,SDHA,COX17,OGDH,COX8A,MRPL15,ATP6V1H…
13	HALLMARK_ESTROGEN_RESPONSE_LATE	-0.339982	-4.05497	5.01404e-05	0.000179073	187	ETFB,CPE,NBL1,SCUBE2,ALDH3B1,SCARB1,SLC7A5,HSPB8,ATP2B4,CDH1,WFS1,HSPA4L,TFF3,GAL,FABP5,SLC24A3,DHRS2,HR,COX6C,GJB3,FARP1,ANXA9,OLFM1,SLC2A8,NCOR2,DCXR,KLK10,MAPT,TPSAB1,HOMER2,PTGES,MDK,FGFR3,SLC22A5,TRIM29,BLVRB,CLIC3,RET,RAPGEFL1,CYP26B1,TOB1,CXCL14,ACOX2,SULT2B1,ST6GALNAC2,PLXNB1,IGFBP4
14	HALLMARK_APICAL_JUNCTION	-0.338932	-3.79669	0.000146642	0.000475827	182	FBN1,NRXN2,VCAN,CDH4,RRAS,NF1,VWF,DSC1,CD34,CDH1,ACTG1,AMIGO1,EVL,BAIAP2,ITGA10,MMP2,SPEG,CLDN5,MAPK11,SYMPK,PFN1,GAMT,NLGN2,CDH3,CERCAM,NRTN,ALOX15B,ADAM15,KCNH2,AMH,SRC,PARD6G,MYH10,MDK,TSPAN4,SIRPA,LAMB3,COL17A1,ITGA9,ITGB4,WNK4,CLDN14,JUP,THY1,MPZL1,HRAS,CX3CL1,SORBS3,HADH,LAMA3,CDSN,PPP2R2C,NFASC,NLGN3,ADAM23
15	HALLMARK_ADIPOGENESIS	-0.336946	-3.78735	0.000152265	0.000475827	183	ETFB,LEP,LIPE,PTGER3,RETSAT,DNAJC15,FABP4,ADIPOQ,CS,SCARB1,SLC27A1,COL4A1,HSPB8,STOM,AGPAT3,COL15A1,SNCG,MGST3,NDUFB7,TST,CHCHD10,REEP5,ITIH5,VEGFB,LPL,ESRRA,COX6A1,CYC1,ACOX1,ADIPOR2,RAB34,ABCA1,SLC25A10,CMBL,LAMA4,ECH1,DHRS7B,TKT,SLC19A1,ACO2,CRAT,PFKL,BCKDHA,UQCRQ,QDPR,UQCR11,CIDEA,SDHC,REEP6,FAH,APOE,NDUFS3,DECR1,ALDOA,GPX3,GADD45A,SULT1A1,SLC25A1,RREB1,SOD1,ACADS,LTC4S,PPARG,STAT5A,ENPP2,ABC…
16	HALLMARK_SPERMATOGENESIS	0.414189	3.73302	0.000189198	0.000556464	91	MTOR,PARP2,AGFG1,NPHP1,NEK2,CDKN3,CCNA1,PRKAR2A,EZH2,TTK,CDK1,SPATA6,NCAPH,AURKA,BUB1,TLE4,SCG5,CCNB2,TOPBP1,CLGN,MLF1,RPL39L,RFC4,GMCL1,GAD1,DBF4,CAMK4,KIF2C,TUBA3C,STRBP
17	HALLMARK_TNFA_SIGNALING_VIA_NFKB	0.296912	3.58418	0.000338138	0.000939271	195	FOSL2,MARCKS,TNFAIP3,TANK,F2RL1,BIRC2,NR4A3,CCL2,TNFRSF9,FOSL1,YRDC,IL7R,NFIL3,PDLIM5,SERPINB8,SERPINE1,SLC16A6,TRAF1,GPR183,BIRC3,PLAUR,CXCL10,IFIH1,IFIT2,CXCL11,CCNL1,TNFAIP8,CD69,CD80,CXCL3,ICAM1,DUSP5,GCH1,IL1B,MXD1,DDX58,OLR1,RCAN1,CLCF1,NR4A2,CCL20,PTX3,KLF6,DNAJB4,BCL6,KYNU,PANX1,LIF,TNFAIP6,GEM,PHLDA2,ATP2B1,IL6ST,PMEPA1,TNC,AREG,VEGFA,EGR3
18	HALLMARK_MTORC1_SIGNALING	0.282871	3.05504	0.00225027	0.00592177	192	IDI1,DHFR,MCM4,XBP1,PSMA4,ASNS,TFRC,USO1,CTH,PPA1,TRIB3,EDEM1,NFIL3,TXNRD1,SERP1,DAPP1,HMGCR,ACTR2,GLRX,UFM1,PDK1,ACTR3,PNO1,GSR,STC1,MTHFD2L,MCM2,PSMC6,MTHFD2,AURKA,HSPD1,PPP1R15A,TES,BUB1,SLC7A11,SSR1,CYP51A1,DHCR7,GMPS,RRM2,EEF1E1,GBE1,ENO1,PITPNB,HMGCS1,DHCR24,CDC25A,UCHL5,PHGDH,NUP205,PSMD14,INSIG1,SORD,GTF2H1,SKAP2,CTSC,POLR3G,ADD3,PLK1,BCAT1,PSMD12,IFRD1,PLOD2,PGM1,EIF2S2
19	HALLMARK_COAGULATION	-0.312141	-2.73685	0.00620308	0.0155077	110	RAPGEF3,FBN1,CTSO,KLK8,SH2B2,VWF,MMP11,COMP,F10,MMP2,MMP15,F2RL2,LRP1,ISCU,CTSK,PLAT,DCT,MST1,APOC1,CPN1,HPN,MSRB2,F12,ITGB3,ANG,CAPN5,CFD,RABIF,S100A1,CSRP1,C8G,ACOX2,APOC2,TF
20	HALLMARK_FATTY_ACID_METABOLISM	-0.313001	-2.68348	0.00728596	0.0168483	142	PCBD1,RETSAT,HSD17B7,NTHL1,HPGD,ACSS1,ALDH9A1,ERP29,FMO1,MIF,ENO3,ADIPOR2,ACOX1,CEL,CBR3,XIST,ALDH1A1,ACOT2,AOC3,G0S2,MLYCD,FASN,ECH1,GCDH,ACADVL,ACO2,CRAT,GPD1,ALDH3A1,CIDEA,SDHC,REEP6,FH,DECR1,CA4,ALDOA,SLC22A5,BPHL,CBR1,ACADS,LTC4S,SDHA,INMT,GAPDHS,HADH,CYP1A1,GSTZ1,D2HGDH,EPHX1,BLVRA,RDH16
21	HALLMARK_IL6_JAK_STAT3_SIGNALING	0.36147	2.67769	0.00741327	0.0168483	80	CXCL9,CXCL10,ITGA4,TNFRSF12A,OSMR,CCL7,IL2RA,CXCL11,IL1B,STAT1,IL7,LEPR,CXCL13,CD38,CXCL3
22	HALLMARK_XENOBIOTIC_METABOLISM	-0.3139	-2.61709	0.0088683	0.0192789	166	RETSAT,ALDH9A1,SERTAD1,CSAD,ESR1,FMO1,PSMB10,F10,ENPEP,PMM1,ACOX1,CYP27A1,FAS,TNFRSF1A,GSTM4,ABCC2,CYP26A1,MCCC2,PTGDS,FMO3,ECH1,POR,CYP2J2,ACO2,DCXR,HES6,ALDH3A1,PTGES,SMOX,FAH,APOE,NFS1,RAP1GAP,ACP2,BPHL,CBR1,ASL,JUP,BLVRB,SLC12A4,EPHA2,COMT,ETS2,CES1,TMEM176B,FBLN1,MPP2,CYFIP2,SLC6A12,ACOX3,ID2,GSS,AHCY,PEMT,TMEM97,NDRG2,CD36,SHMT2,ACOX2,CYP1A1,CDA,NINJ1,EPHX1,CNDP2,ATOH8,AKR1C3,DHPS,DDAH2,TYR…
23	HALLMARK_PROTEIN_SECRETION	0.33885	2.59196	0.00954301	0.0198813	95	LAMP2,COPB1,TPD52,SH3GL2,LMAN1,TOM1L1,USO1,ADAM10,SEC22B,KIF1B,PPT1,RER1,VAMP4,STX12,TSPAN8,COPB2,ARFGAP3,BNIP3,YKT6,SSPN,RAB5A,RAB14,VAMP3,ARCN1,KRT18,PAM,MAPK1,SCRN1,SEC24D,ZW10,ICA1,DST,ANP32E,VAMP7,NAPG,RAB22A,CTSC,SNAP23,YIPF6,IGF2R,TMX1,BET1,GOLGA4,VPS4B,RPS6KA3
24	HALLMARK_EPITHELIAL_MESENCHYMAL_TRANSITION	-0.274508	-2.44746	0.0143867	0.0287735	193	FMOD,APLP1,ACTA2,FBN1,SFRP4,SLC6A8,MGP,VCAN,MAGEE1,DCN,COL6A3,COL1A1,BGN,COMP,CXCL12,RGS4,SGCD,LUM,MMP2,COL8A2,LOXL1,ADAM12,PCOLCE,LRP1,FSTL1,FAS,FBLN2,PRRX1,FGF2,PLOD3,PDLIM4,PDGFRB,ECM1,MFAP5,PMP22,EFEMP2,THY1,SNAI2,COL11A1,ITGB3,MXRA5,GADD45A,TAGLN,FBLN5,FBLN1,COL6A2,LRRC15,GPX7,LAMA1,ELN,MSX1,COL5A1,SLIT3,SDC1,CD59,LAMA3,EMP3,PCOLCE2,FSTL3,CRLF1,IGFBP4
25	HALLMARK_KRAS_SIGNALING_UP	0.280034	2.43216	0.0150092	0.0288638	176	HDAC9,PTBP2,TNFAIP3,ETV1,F2RL1,CBL,BTBD3,TLR8,YRDC,IL7R,PIGR,PEG3,KIF5C,TRAF1,BIRC3,PLAUR,AMMECR1,CXCL10,EVI5,GLRX,ADAMDEC1,USP12,MMD,SPRY2,RGS16,DCBLD2,HSD11B1,ALDH1A3,CFB,SPP1,PDCD1LG2,STRN,SCG5,IL1B,ALDH1A2,CCL20,KCNN4,TSPAN7,TMEM158,CLEC4A,AVL9,ADAM17,ZNF639,ADAM8,LIF,MMP10,SEMA3B,PTPRR,LAT2,TSPAN13

### Sheet: TCGA-UCEC
	Term	es	nes	pval	fdr	geneset_size	leading_edge
0	HALLMARK_E2F_TARGETS	0.617161	7.85906	3.87022e-15	1.93511e-13	187	LYAR,DLGAP5,ASF1B,CDKN2A,AK2,RPA3,CDC20,DEPDC1,CDCA3,RFC2,NOP56,CENPE,ESPL1,NCAPD2,HMGA1,NUP153,GINS1,HMGB2,POLD2,CDCA8,DSCC1,TUBB,CDK1,CDC25B,TCF19,RAD51AP1,DCLRE1B,MCM6,TACC3,CDK4,NASP,PTTG1,DEK,POLD1,KPNA2,UBE2S,CHEK2,DIAPH3,RNASEH2A,CCNB2,SPAG5,TIMELESS,KIF22,SPC25,RACGAP1,MKI67,TBRG4,ATAD2,MTHFD2,EZH2,MELK,KIF18B,USP1,UNG,HMMR,CKS1B,XPO1,CDKN3,CHEK1,RRM2,SUV39H1,CSE1L,BIRC5,DONSON,CCNE1,SPC2…
1	HALLMARK_G2M_CHECKPOINT	0.581575	7.16425	7.82109e-13	1.95527e-11	183	E2F2,NUSAP1,CDC20,FBXO5,KIF20B,CENPE,ESPL1,POLQ,HMGA1,CDK1,CDC7,CDC25B,EGF,MCM6,TACC3,NASP,PTTG1,KPNA2,UBE2S,CCNA2,CCNB2,KIF15,STIL,E2F1,KIF22,MEIS1,RACGAP1,MKI67,ATF5,RAD54L,EZH2,HMMR,CKS1B,XPO1,CDKN3,CHEK1,TROAP,SUV39H1,BIRC5,INCENP,MTF2,ODC1,CDC25A,CDC45,PLK1,KIF11,CCNF,TMPO,TTK,CDKN1B,NEK2,PRC1,TOP2A,CENPA,AURKB,MCM5,NDC80,POLA2,KIF23,CDC6,TPX2,PRIM2,RAD21,EXO1,KIF2C,NOTCH2,UBE2C,MCM2,CDKN2C,…
2	HALLMARK_INTERFERON_GAMMA_RESPONSE	0.517567	6.44846	1.12996e-10	1.88326e-09	194	ZNFX1,IFNAR2,PSMB2,PARP14,IL15RA,PIM1,TRIM14,RSAD2,ISG15,SSPN,SP110,IFI44L,ADAR,IFIT1,RTP4,IFI44,ICAM1,TNFAIP6,IFIT2,HLA-B,C1S,PSMB9,IFI27,DDX60,SECTM1,CMPK2,IRF7,XAF1,CFB,ZBP1,DDX58,IRF9,C1R,OAS2,MX1,EIF2AK2,TNFAIP2,RNF213,CXCL11,IL15,MX2,LGALS3BP,PTPN2,CXCL10,CD40,UBE2L6,OASL,PLSCR1,OAS3,USP18,IFI30,NMI,XCL1,SOCS3,HERC6,EPSTI1,IFIH1,IFI35,IFIT3,IRF5,STAT1,BST2,PARP12,LY6E,IFITM3,BATF2,TNFSF10,N…
3	HALLMARK_INTERFERON_ALPHA_RESPONSE	0.673305	6.0832	1.17809e-09	1.47261e-08	92	PARP14,SAMD9,TRIM14,RSAD2,ISG15,SP110,IFI44L,ADAR,RTP4,IFI44,IFIT2,C1S,PSMB9,IFI27,NCOA7,DDX60,LAMP3,CMPK2,IRF7,IRF9,EIF2AK2,MX1,CXCL11,IL15,LGALS3BP,CXCL10,UBE2L6,OASL,PLSCR1,USP18,IFI30,NMI,EPSTI1,HERC6,PARP9,IFIH1,CD47,IFI35,IFIT3,OAS1,BST2,PARP12,LY6E,IFITM3,BATF2,UBA7,SAMD9L
4	HALLMARK_ESTROGEN_RESPONSE_EARLY	-0.426375	-4.56286	5.04604e-06	5.04604e-05	188	ABHD2,TJP3,KDM4B,XBP1,SFN,REEP1,MLPH,WFS1,DLC1,KRT13,MPPED2,CISH,MAST4,SLC26A2,CA12,SLC7A5,SLC22A5,FHL2,OLFML3,KLF4,PGR,CD44,SLC27A2,JAK2,NAV2,SLC1A1,INHBB,BCL2,HES1,SULT2B1,TPBG,TSKU,CCND1,SLC39A6,IGFBP4,GJA1,SLC37A1,AREG,B4GALT1,RARA,FOS,LAD1,PDLIM3,FDFT1,GREB1,MYOF,AQP3,ABAT,CYP26B1,TFF3,ELOVL5,PODXL,CLIC3,PDZK1
5	HALLMARK_ESTROGEN_RESPONSE_LATE	-0.415435	-4.32345	1.53606e-05	0.000128005	187	ABHD2,TJP3,PCP4,NRIP1,XBP1,TST,SFN,CLIC3,PDCD4,HSPA4L,WFS1,KRT13,UNC13B,CISH,ID2,ALDH3A2,AGR2,PERP,SLC26A2,CCNA1,ST6GALNAC2,CA2,SLC9A3R1,SLC7A5,SLC22A5,CA12,SERPINA5,ARL3,MOCS2,FARP1,MYB,KLF4,PGR,CD44,SLC27A2,JAK2,IDH2,SORD,ZFP36,UGDH,PDZK1,TPSAB1,SCUBE2,PRLR,BCL2,ADD3,IL17RB,TPBG,SULT2B1,CCND1,IGFBP4,SERPINA1,SERPINA3,CXCL14,AREG,RABEP1,LTF,FOS,ACOX2,PDLIM3,FDFT1,EGR3,MYOF,HOMER2,CYP26B1,TFF3,EL…
6	HALLMARK_KRAS_SIGNALING_DN	0.476425	4.04158	5.30915e-05	0.000379225	110	KCNE2,KLK8,RSAD2,RYR1,NUDT11,CDH16,IFI44L,KLK7,GPR3,MYO15A,DLK2,YBX2,SKIL,THRB,TFCP2L1,CLDN16,CAMK1D,MX1,ATP6V1B1,SHOX2,PDE6B,UPK3B,CALCB,PLAG1,STAG3,IGFBP2,TNNI3,SLC38A3,THNSL2,KCND1,GPR19,GPRC5C,CNTFR,SLC29A3,BARD1
7	HALLMARK_MITOTIC_SPINDLE	0.383903	3.94614	7.94216e-05	0.000496385	196	KIF23,ECT2,BIRC5,KNTC1,RICTOR,ARHGAP29,TPX2,TRIO,DLGAP5,NUSAP1,MAP1S,KIF2C,NOTCH2,KIF3C,ANLN,PIF1,FBXO5,PCNT,INCENP,SASS6,KIF20B,CCNB2,KIF15,CLIP2,BIN1,WASF1,PLK1,KIF11,KIF22,CENPE,ESPL1,EPB41,KIF4A,RACGAP1,MAPRE1,SMC4,RASA2,TTK,CDC42EP2,RAPGEF5,BUB1,BRCA2,NEK2,PRC1,LMNB1,TOP2A,CENPF,AURKA,CEP72,RALBP1,CEP192,CCDC88A,FLNA,RHOF,PREX1,CDK1,NDC80,TIAM1,KIF1B,CD2AP
8	HALLMARK_P53_PATHWAY	-0.391875	-3.83009	0.000128094	0.000711636	186	EPHX1,SDC1,IER3,FDXR,RB1,SFN,RRAD,KRT17,SESN1,FAS,SLC7A11,HSPA4L,PLK2,FUCA1,HINT1,DDIT4,PITPNC1,RPL18,DDB2,XPC,PLXNB2,ZMAT3,SAT1,HRAS,RPS27L,BAX,MKNK2,PERP,SERPINB5,PDGFA,PHLDA3,GPX2,CDKN1A,FGF13,VWA5A,DGKA,TSC22D1,TGFA,GADD45A,KLF4,CDK5R1,TP63,BTG2,BMP2,RALGDS,TXNIP,RETSAT,MXD4,CCNG1,INHBB,CCND2,OSGIN1,PMM1,RPL36,KIF13B,TM4SF1,AEN,ANKRA2,CDH13,STEAP3,S100A4,FOS,TNFSF9,ITGB4,TCHH,IER5,GLS2,ABAT,B…
9	HALLMARK_MYC_TARGETS_V2	0.557123	3.65644	0.000255742	0.00119183	58	LAS1L,PLK4,FARSA,CDK4,BYSL,HSPD1,MCM4,SRM,PPAN,NOP2,MYC,PLK1,NDUFAF4,NOP56,CBX3,TCOF1,DUSP2,HSPE1,PA2G4,WDR74,PES1,TBRG4,DDX18,IMP4,SLC29A2,WDR43,AIMP2,UNG,MCM5,MRTO4,EXOSC5
10	HALLMARK_XENOBIOTIC_METABOLISM	-0.405701	-3.65004	0.000262203	0.00119183	163	CROT,EPHX1,ABCC3,PDLIM5,HGFAC,FAS,ETFDH,ALDH3A1,GSR,LONP1,BCAR1,RBP4,NQO1,SLC12A4,ACOX1,FBLN1,FBP1,ETS2,ID2,ACSM1,PDK4,CYB5A,ESR1,LCAT,CNDP2,CA2,ALDH2,GCNT2,CD36,ARPP19,NDRG2,HSD17B2,SERPINA6,CASP6,RETSAT,ITIH4,DHRS7,MCCC2,UGDH,ALDH9A1,ARG2,HES6,PMM1,PEMT,IGF1,CYP2E1,IGFBP4,COMT,ACOX2,GNMT,CAT,PSMB10,GAD1,ACOX3,SLC6A6,ELOVL5,FMO3,ABHD6,GSTO1
11	HALLMARK_EPITHELIAL_MESENCHYMAL_TRANSITION	-0.37438	-3.61557	0.000299688	0.0012487	192	LOX,VIM,ECM2,TAGLN,NT5E,GEM,FAS,SCG2,RHOB,FBLN1,TNFRSF11B,CDH2,VCAN,ID2,SAT1,SGCD,BASP1,CRLF1,GREM1,GADD45B,PMEPA1,HTRA1,TGFBI,GADD45A,INHBA,PRRX1,BDNF,FBN2,CD44,CDH11,SNAI2,CADM1,COL12A1,ACTA2,SPOCK1,PTHLH,MSX1,PMP22,IGFBP4,GJA1,AREG,COL1A2,MMP2,SFRP4,MGP,LOXL2,DKK1,ITGA2,PPIB,WNT5A,ECM1,TNC,SGCB,FZD8,LAMC2,LRRC15
12	HALLMARK_ANDROGEN_RESPONSE	-0.451765	-3.39112	0.000696066	0.00267718	94	ABHD2,PDLIM5,ALDH1A3,GSR,MAK,SAT1,HERC3,SCD,SLC26A2,BMPR1B,PMEPA1,SEC24D,PTK2B,TSC22D1,DNAJB9,MAF,NKX3-1,SORD,HMGCR,IQGAP2,STK39,INSIG1,TMPRSS2,CCND1,B4GALT1,SPDEF,HOMER2,HPGD,ELOVL5,ELL2,SPCS3,INPP4B
13	HALLMARK_FATTY_ACID_METABOLISM	-0.384458	-3.01675	0.00255502	0.00912506	137	EPHX1,D2HGDH,CRYZ,ETFDH,ALDH3A1,ACSL4,ACOX1,ALDH3A2,G0S2,XIST,CA2,SLC22A5,ACADVL,CD36,ACADL,BMPR1B,METAP1,MLYCD,LTC4S,ACADS,INMT,AADAT,ALDH1A1,RETSAT,ACSL5,UGDH,ALDH9A1,CRAT,MCEE,HSD17B4,GLUL,ENO3,ACSM3,AOC3,HSD17B7,HSDL2,SUCLG2,MGLL,GPD1,ALAD,ENO2,REEP6,HPGD,LGALS1,ELOVL5,CEL,HADH,SUCLA2,OSTC
14	HALLMARK_MYC_TARGETS_V1	0.347303	2.98023	0.00288035	0.00960117	188	HSP90AB1,CCT4,TYMS,PSMC4,FBL,PSMB2,CAD,MCM6,CDK4,NHP2,HSPD1,PSMD14,MRPS18B,CDC20,DEK,CSTF2,MCM4,EIF3B,PHB,KPNA2,LSM2,SRM,GLO1,ODC1,CCNA2,PSMA6,PSMA2,MCM2,HDGF,CDC45,PCNA,TARDBP,MYC,CDK2,SSB,NOP56,CBX3,SNRPD1,HSPE1,PA2G4,MRPL9,UBE2E1,MCM7,TRA2B,HDAC2,PSMD3,NCBP2,STARD7,U2AF1,CNBP,DDX18,MAD2L1,EIF2S2,PSMD8,SRPK1,POLD2,PSMD1,AIMP2,CLNS1A,SNRPB2,USP1,PSMA7,SNRPD2,MCM5,RAN,XPO1,CYC1,PABPC4,UBA2,RFC4,I…
15	HALLMARK_SPERMATOGENESIS	0.421687	2.6307	0.00852083	0.0266276	83	PCSK1N,SCG5,KIF2C,NEFH,ELOVL3,MLF1,YBX2,CCNB2,RPL39L,IL12RB2,TOPBP1,DMRT1,TTK,NCAPH,BUB1,TNNI3,AURKA,CDKN3,RFC4
16	HALLMARK_WNT_BETA_CATENIN_SIGNALING	-0.527097	-2.59041	0.00958616	0.0281946	40	JAG1,DLL1,FZD1,HEY2,DKK1,TCF7,AXIN2,PTCH1,FZD8,LEF1,HEY1,NKD1
17	HALLMARK_BILE_ACID_METABOLISM	-0.383357	-2.39133	0.0167876	0.0466323	94	RXRG,DIO2,CROT,SLC27A5,SLC22A18,FDXR,ABCA5,CH25H,GSTK1,EFHC1,ISOC1,EPHX2,PEX11G,GNPAT,MLYCD,SERPINA6,IDH2,SLC27A2,ALDH1A1,RETSAT,ACSL5,ABCA9,ALDH8A1,ALDH9A1,SULT2B1,HSD17B4,ABCA6,AMACR,GNMT,FADS2,CAT,ABCA8,BBOX1,CYP39A1,SLC23A1
