## Supplemental Table 2 for "Elevated type I interferon signaling defines the proliferative advantage of ARF and p53 mutant tumor cells"

### Sheet: TCGA-BRCA
	gene	rank	rank_metric	running_es	leading_edge
0	LAMP3	107	1.70626	0.0372122	Yes
1	CXCL11	108	1.70469	0.0812772	Yes
2	CXCL10	110	1.69603	0.125054	Yes
3	NCOA7	486	1.05863	0.128259	Yes
4	TAP1	615	0.953474	0.14466	Yes
5	RSAD2	682	0.912339	0.163991	Yes
6	EPSTI1	728	0.885549	0.183983	Yes
7	IFI44	798	0.844425	0.201365	Yes
8	BATF2	858	0.805093	0.218375	Yes
9	CMPK2	883	0.792997	0.237327	Yes
10	OASL	885	0.792908	0.257759	Yes
11	RIPK2	918	0.783519	0.275951	Yes
12	MX1	963	0.765143	0.292894	Yes
13	LY6E	1037	0.741372	0.307355	Yes
14	IFI44L	1043	0.740344	0.326171	Yes
15	IFI30	1096	0.722858	0.341506	Yes
16	PSMB9	1099	0.720104	0.359991	Yes
17	IFIH1	1117	0.709347	0.377232	Yes
18	RTP4	1266	0.664762	0.384881	Yes
19	NMI	1285	0.65827	0.400737	Yes
20	GBP4	1294	0.655252	0.417159	Yes
21	IFI27	1355	0.641957	0.429888	Yes
22	PLSCR1	1427	0.6224	0.441402	Yes
23	IL7	1451	0.615708	0.455836	Yes
24	C1S	1486	0.605285	0.469292	Yes
25	EIF2AK2	1554	0.590913	0.48025	Yes
26	USP18	1703	0.559467	0.485177	Yes
27	IFIT3	1755	0.547244	0.496037	Yes
28	IFIT2	1810	0.533869	0.506358	Yes
29	ISG20	1831	0.530179	0.518775	Yes
30	HERC6	1900	0.515203	0.527711	Yes
31	ISG15	1906	0.514207	0.540681	Yes
32	PNPT1	2217	0.458631	0.532565	Yes
33	CASP1	2492	0.41774	0.525711	Yes
34	CD47	2567	0.407811	0.531485	Yes
35	B2M	2578	0.406005	0.541336	Yes
36	IL15	2579	0.405878	0.551827	Yes
37	PSMB8	2882	0.368373	0.541893	Yes
38	HLA-C	3050	0.346561	0.540093	Yes
39	PARP14	3106	0.340153	0.545342	Yes
40	SAMD9L	3145	0.337593	0.55162	Yes
41	PARP12	3232	0.32886	0.554581	Yes
42	GMPR	3310	0.321297	0.557925	No
43	SELL	3486	0.304342	0.554518	No
44	OAS1	3678	0.285597	0.549595	No
45	PSMA3	3803	0.274383	0.548699	No
46	IRF1	3855	0.269191	0.552372	No
47	TRIM25	4043	0.251676	0.54683	No
48	SAMD9	4191	0.241264	0.543596	No
49	UBE2L6	4271	0.23671	0.544625	No
50	CD74	4446	0.223241	0.539186	No
51	TRIM26	4454	0.222771	0.544494	No
52	LAP3	4698	0.204425	0.534123	No
53	GBP2	4731	0.201595	0.537272	No
54	CCRL2	4826	0.194513	0.536244	No
55	STAT2	4848	0.192779	0.539875	No
56	PSME2	5065	0.176859	0.53053	No
57	CNP	5384	0.154839	0.514046	No
58	TMEM140	5504	0.146974	0.510178	No
59	PARP9	5576	0.142646	0.509292	No
60	TRIM21	5704	0.133917	0.504571	No
61	TRIM14	6152	0.10219	0.478415	No
62	MOV10	6403	0.088365	0.464593	No
63	ADAR	6451	0.0856243	0.463778	No
64	NUB1	6478	0.0841076	0.464277	No
65	IL4R	6518	0.0811843	0.463863	No
66	IFITM3	6677	0.0709012	0.455517	No
67	TRIM5	6866	0.0595018	0.444943	No
68	IRF9	7349	0.0292846	0.414648	No
69	CASP8	7452	0.0222662	0.408652	No
70	DDX60	7599	0.0133222	0.39959	No
71	SLC25A28	7973	-0.00854516	0.375781	No
72	LGALS3BP	8193	-0.0203353	0.362197	No
73	IFITM1	8478	-0.0366154	0.344847	No
74	OGFR	8483	-0.036956	0.345545	No
75	CSF1	8759	-0.0530705	0.3292	No
76	SP110	9272	-0.0854579	0.298423	No
77	TRAFD1	9804	-0.120647	0.267333	No
78	IRF2	9869	-0.125566	0.266455	No
79	TDRD7	9909	-0.128493	0.267264	No
80	PROCR	10097	-0.141835	0.258883	No
81	RNF31	10454	-0.164129	0.24019	No
82	BST2	10907	-0.197097	0.216165	No
83	IRF7	11300	-0.225963	0.196752	No
84	UBA7	11779	-0.270379	0.172946	No
85	PSME1	12029	-0.294895	0.164527	No
86	IFI35	12597	-0.361536	0.137344	No
87	LPAR6	13003	-0.409742	0.121843	No
88	DHX58	13310	-0.4602	0.114025	No
89	TXNIP	13739	-0.552292	0.100728	No
90	IFITM2	14440	-0.768899	0.0755057	No

### Sheet: TCGA-LUAD
	gene	rank	rank_metric	running_es	leading_edge
0	CXCL10	110	1.10992	0.0433253	Yes
1	CXCL11	131	1.05784	0.0901261	Yes
2	ISG15	462	0.647516	0.0981424	Yes
3	IFI44L	621	0.54387	0.112613	Yes
4	PSMB9	830	0.461129	0.120076	Yes
5	TAP1	886	0.442561	0.136628	Yes
6	RSAD2	1056	0.395548	0.14364	Yes
7	EIF2AK2	1076	0.390351	0.160156	Yes
8	IFI44	1081	0.389338	0.177599	Yes
9	EPSTI1	1159	0.373876	0.1896	Yes
10	RIPK2	1163	0.373508	0.206388	Yes
11	SAMD9L	1205	0.365143	0.220329	Yes
12	GBP4	1230	0.360485	0.235161	Yes
13	IFIT2	1303	0.348576	0.246336	Yes
14	BATF2	1318	0.347236	0.261216	Yes
15	MOV10	1342	0.343349	0.275334	Yes
16	USP18	1410	0.331542	0.286059	Yes
17	SAMD9	1464	0.325416	0.297415	Yes
18	CSF1	1598	0.306616	0.302721	Yes
19	PLSCR1	1621	0.302474	0.315046	Yes
20	IFIT3	1677	0.294827	0.32488	Yes
21	PARP12	1682	0.294238	0.337999	Yes
22	IFIH1	1749	0.286804	0.346755	Yes
23	UBE2L6	1796	0.283005	0.356636	Yes
24	TRIM25	1822	0.280057	0.367747	Yes
25	PNPT1	1838	0.278089	0.379418	Yes
26	NMI	2107	0.25207	0.373479	Yes
27	OASL	2129	0.250223	0.383493	Yes
28	IFI35	2135	0.249553	0.394515	Yes
29	GBP2	2218	0.242445	0.400215	Yes
30	PSME2	2228	0.241943	0.410632	Yes
31	MX1	2356	0.232737	0.412968	No
32	IRF1	2629	0.21295	0.404991	No
33	OAS1	2760	0.205608	0.4059	No
34	CMPK2	2996	0.191208	0.399336	No
35	DDX60	3221	0.178457	0.392907	No
36	LY6E	3280	0.174767	0.397087	No
37	PARP14	3354	0.170749	0.400112	No
38	RTP4	3606	0.156885	0.390948	No
39	TMEM140	3732	0.15051	0.389676	No
40	CNP	3863	0.144315	0.387798	No
41	PARP9	3876	0.143982	0.393565	No
42	NUB1	4067	0.133755	0.387311	No
43	BST2	4207	0.127754	0.384095	No
44	PROCR	4215	0.127337	0.38943	No
45	PSMB8	4514	0.11362	0.375248	No
46	LAP3	4516	0.113535	0.380346	No
47	IRF9	4594	0.110438	0.380368	No
48	IL15	4768	0.103098	0.373824	No
49	ADAR	4820	0.101342	0.37512	No
50	CASP8	4931	0.0966333	0.372372	No
51	CD47	5008	0.0934502	0.371687	No
52	PSMA3	5040	0.0919228	0.373854	No
53	TRIM14	5097	0.0891427	0.374271	No
54	IFI27	5222	0.0841956	0.370049	No
55	IFI30	5256	0.0826558	0.371664	No
56	RNF31	5281	0.0818288	0.373827	No
57	IRF7	5345	0.0797131	0.373361	No
58	STAT2	5450	0.0756836	0.37005	No
59	TRAFD1	5676	0.0672454	0.358499	No
60	HLA-C	5763	0.0637674	0.355815	No
61	SP110	5898	0.0592505	0.349809	No
62	OGFR	6072	0.0528451	0.340979	No
63	TDRD7	6160	0.0496965	0.33759	No
64	PSME1	7536	0.00105675	0.248364	No
65	CASP1	7867	-0.0108521	0.227432	No
66	B2M	7916	-0.0128642	0.2249	No
67	TRIM26	8756	-0.0417823	0.172326	No
68	LPAR6	8789	-0.0430913	0.172208	No
69	HERC6	9890	-0.084341	0.104624	No
70	SLC25A28	10129	-0.093749	0.093434	No
71	C1S	10297	-0.101706	0.0872157	No
72	IL4R	10637	-0.117879	0.0705654	No
73	SELL	10882	-0.129231	0.0605994	No
74	IRF2	11325	-0.154454	0.0389247	No
75	DHX58	11524	-0.164904	0.0335674	No
76	IFITM3	11660	-0.171953	0.0326209	No
77	TRIM21	11718	-0.175249	0.0368885	No
78	NCOA7	11803	-0.181227	0.0396749	No
79	IL7	12189	-0.207377	0.0241074	No
80	IFITM1	12618	-0.239739	0.0072196	No
81	UBA7	13099	-0.279861	-0.0112201	No
82	LGALS3BP	13160	-0.285479	-0.0021352	No
83	CD74	13321	-0.304144	0.00130576	No
84	TRIM5	13414	-0.314054	0.00961233	No
85	ISG20	13442	-0.317027	0.0222743	No
86	CCRL2	13545	-0.332114	0.0307528	No
87	TXNIP	14019	-0.404895	0.0184528	No
88	IFITM2	14309	-0.466458	0.0208985	No
89	GMPR	14689	-0.591804	0.0232002	No
90	LAMP3	14793	-0.634956	0.0453837	No

### Sheet: TCGA-PRAD
	gene	rank	rank_metric	running_es	leading_edge
0	LAMP3	465	0.522363	0.0122854	Yes
1	CXCL10	698	0.426134	0.0314433	Yes
2	IFI44L	748	0.412746	0.060894	Yes
3	SAMD9L	906	0.374869	0.0806668	Yes
4	IFI30	910	0.374356	0.109948	Yes
5	RSAD2	933	0.369922	0.137702	Yes
6	OASL	1014	0.350523	0.160333	Yes
7	IFIT3	1290	0.30342	0.167165	Yes
8	TRIM14	1354	0.294905	0.186472	Yes
9	CMPK2	1446	0.282838	0.203093	Yes
10	RTP4	1557	0.269218	0.217463	Yes
11	EPSTI1	1590	0.265548	0.236382	Yes
12	CASP8	1755	0.250756	0.245951	Yes
13	GBP4	2037	0.225178	0.246253	Yes
14	IFIT2	2140	0.217092	0.257016	Yes
15	DDX60	2340	0.203747	0.260715	Yes
16	BST2	2356	0.20293	0.275759	Yes
17	BATF2	2365	0.20256	0.291207	Yes
18	MX1	2523	0.193088	0.296671	Yes
19	SAMD9	2583	0.189068	0.307895	Yes
20	EIF2AK2	2657	0.184936	0.317926	Yes
21	PARP14	2686	0.182992	0.330594	Yes
22	PARP9	2759	0.178969	0.340217	Yes
23	CXCL11	2956	0.169427	0.3414	Yes
24	SELL	2959	0.16927	0.3546	Yes
25	IFI44	2965	0.168646	0.367565	Yes
26	C1S	3087	0.161969	0.372812	Yes
27	RIPK2	3115	0.159955	0.383728	Yes
28	PLSCR1	3294	0.150816	0.384563	Yes
29	OAS1	3298	0.150557	0.396228	Yes
30	ISG15	3393	0.146945	0.401966	No
31	CD74	3672	0.133821	0.395263	No
32	TMEM140	4140	0.116637	0.375488	No
33	PNPT1	4612	0.100725	0.354212	No
34	IFITM1	4622	0.100331	0.361552	No
35	IFIH1	4822	0.0938739	0.356602	No
36	CASP1	5425	0.0749133	0.325172	No
37	PSMB9	5511	0.0719277	0.325564	No
38	IRF7	5650	0.0675177	0.322322	No
39	ADAR	5687	0.0663942	0.325316	No
40	CD47	5868	0.0607874	0.31894	No
41	IFI27	5945	0.0587359	0.318851	No
42	PSMA3	5963	0.0580161	0.322364	No
43	IL15	5969	0.057811	0.326604	No
44	SP110	6114	0.0537088	0.321903	No
45	LAP3	6140	0.0527563	0.324506	No
46	MOV10	6159	0.0521487	0.327495	No
47	TDRD7	6198	0.0511133	0.329162	No
48	TRIM25	6227	0.0501778	0.331375	No
49	TAP1	6294	0.0478743	0.331051	No
50	NUB1	6360	0.0463404	0.330669	No
51	IRF2	6593	0.0398888	0.319424	No
52	CSF1	6897	0.0316799	0.30313	No
53	UBE2L6	7013	0.028344	0.298231	No
54	HERC6	7141	0.0249417	0.29232	No
55	STAT2	7523	0.0147225	0.269855	No
56	TRIM21	7557	0.0135399	0.268875	No
57	IL7	7630	0.0115698	0.265321	No
58	IL4R	7686	0.0100302	0.2627	No
59	PROCR	7791	0.00683961	0.25679	No
60	PARP12	7797	0.00668503	0.257006	No
61	RNF31	7851	0.00499429	0.254113	No
62	IRF1	7862	0.00482736	0.253873	No
63	PSME1	7883	0.00420937	0.252965	No
64	CNP	8018	0.000512191	0.244696	No
65	IFITM3	8288	-0.00758277	0.228614	No
66	LGALS3BP	8345	-0.00923014	0.225868	No
67	GBP2	8490	-0.0133804	0.217993	No
68	TRAFD1	8493	-0.0134725	0.21893	No
69	NMI	8501	-0.0136246	0.219568	No
70	CCRL2	8703	-0.0199087	0.208672	No
71	PSMB8	8824	-0.0234201	0.203075	No
72	OGFR	8918	-0.0260484	0.199359	No
73	PSME2	9316	-0.0368443	0.177644	No
74	USP18	9901	-0.0548072	0.145748	No
75	TXNIP	10055	-0.0594944	0.140944	No
76	IFITM2	11254	-0.101384	0.0746437	No
77	DHX58	11714	-0.118061	0.055477	No
78	UBA7	11733	-0.118785	0.0637109	No
79	TRIM26	11902	-0.126014	0.0632133	No
80	IRF9	12245	-0.14098	0.053105	No
81	LY6E	12259	-0.141555	0.0634413	No
82	LPAR6	12385	-0.147411	0.0672941	No
83	HLA-C	12451	-0.150096	0.0750786	No
84	B2M	13080	-0.181383	0.0504175	No
85	IFI35	13534	-0.208225	0.0387199	No
86	SLC25A28	13681	-0.219648	0.0469567	No
87	NCOA7	14089	-0.253982	0.041713	No
88	TRIM5	14171	-0.260935	0.05723	No
89	GMPR	15224	-0.404461	0.0238385	No
90	ISG20	15523	-0.479348	0.0430928	No

### Sheet: TCGA-SKCM
	gene	rank	rank_metric	running_es	leading_edge
0	IL7	150	0.738162	0.0256186	Yes
1	CXCL10	163	0.723046	0.0591779	Yes
2	IFI44	165	0.720208	0.0932927	Yes
3	CXCL11	172	0.71525	0.126858	Yes
4	IFI44L	187	0.698168	0.159112	Yes
5	IFIH1	296	0.599364	0.180779	Yes
6	GBP2	350	0.575088	0.204744	Yes
7	SAMD9	354	0.574086	0.231799	Yes
8	RSAD2	526	0.504024	0.244989	Yes
9	PLSCR1	791	0.430656	0.248863	Yes
10	SAMD9L	879	0.413468	0.263026	Yes
11	IFIT2	936	0.403847	0.278677	Yes
12	EPSTI1	1019	0.392016	0.292136	Yes
13	NCOA7	1087	0.381954	0.306058	Yes
14	OASL	1134	0.376425	0.321035	Yes
15	PNPT1	1138	0.375854	0.338683	Yes
16	NMI	1207	0.366098	0.35179	Yes
17	ISG20	1215	0.365157	0.368679	Yes
18	GBP4	1303	0.353753	0.380008	Yes
19	IFIT3	1316	0.352192	0.395969	Yes
20	USP18	1492	0.332119	0.40075	Yes
21	EIF2AK2	1595	0.321344	0.4096	Yes
22	ISG15	1824	0.298626	0.409467	Yes
23	PARP14	1893	0.293045	0.419107	Yes
24	PARP12	1925	0.290249	0.430936	Yes
25	HERC6	1979	0.28668	0.441215	Yes
26	PARP9	2148	0.274166	0.443685	Yes
27	CD47	2309	0.263791	0.446165	Yes
28	DDX60	2465	0.252312	0.448414	Yes
29	CMPK2	2496	0.249852	0.458389	No
30	MX1	2754	0.233935	0.453366	No
31	IL15	3037	0.216528	0.445949	No
32	LAP3	3071	0.213984	0.454033	No
33	LAMP3	3269	0.203603	0.451336	No
34	PSMB9	3497	0.190005	0.446111	No
35	CSF1	4259	0.148218	0.4054	No
36	UBA7	4308	0.146316	0.409332	No
37	B2M	4328	0.14517	0.415029	No
38	CASP8	4348	0.143972	0.420669	No
39	PSMA3	4455	0.139071	0.420618	No
40	SP110	4474	0.137912	0.426033	No
41	IFI30	4663	0.129513	0.420384	No
42	OAS1	5112	0.108522	0.397427	No
43	IRF2	5197	0.105125	0.397146	No
44	IRF1	5303	0.100744	0.395339	No
45	LPAR6	5350	0.0985099	0.397128	No
46	SELL	5663	0.0858148	0.381625	No
47	HLA-C	5696	0.0846503	0.383635	No
48	MOV10	5735	0.082993	0.385189	No
49	CD74	5935	0.074603	0.376244	No
50	PSMB8	6379	0.0573326	0.351172	No
51	RIPK2	6620	0.0476654	0.338376	No
52	IRF7	6838	0.0381534	0.326572	No
53	CASP1	6896	0.0355574	0.324684	No
54	TDRD7	7253	0.0208887	0.30334	No
55	CCRL2	7364	0.0162544	0.29721	No
56	IRF9	7854	-0.00266461	0.266657	No
57	UBE2L6	7932	-0.00566505	0.262095	No
58	TAP1	7968	-0.00708181	0.260235	No
59	SLC25A28	8076	-0.0114898	0.254067	No
60	BST2	8185	-0.0151787	0.248012	No
61	PSME2	8530	-0.027759	0.227747	No
62	IFITM1	8550	-0.0286566	0.227914	No
63	TRIM21	8827	-0.039108	0.212454	No
64	IFI27	8859	-0.0400418	0.21241	No
65	PSME1	9346	-0.061419	0.184833	No
66	TRIM25	9435	-0.0650244	0.182398	No
67	RTP4	9462	-0.0662146	0.183909	No
68	TXNIP	9588	-0.071493	0.179459	No
69	TRIM5	9810	-0.0813655	0.169455	No
70	ADAR	9955	-0.0872013	0.164558	No
71	C1S	10423	-0.106668	0.140321	No
72	NUB1	10569	-0.113151	0.136594	No
73	PROCR	10754	-0.12126	0.130804	No
74	IFITM3	10798	-0.123938	0.133988	No
75	TMEM140	11037	-0.133867	0.125408	No
76	TRAFD1	11051	-0.13506	0.131002	No
77	RNF31	11180	-0.140727	0.12965	No
78	TRIM14	11245	-0.143378	0.132438	No
79	IFI35	11729	-0.165282	0.109979	No
80	TRIM26	11764	-0.167361	0.115788	No
81	IL4R	11859	-0.17276	0.118089	No
82	BATF2	11976	-0.179838	0.119345	No
83	OGFR	12579	-0.215521	0.0918036	No
84	DHX58	12717	-0.224404	0.0938575	No
85	CNP	13481	-0.277185	0.0591413	No
86	STAT2	13544	-0.282759	0.0686698	No
87	IFITM2	14201	-0.349512	0.044099	No
88	LGALS3BP	14886	-0.456452	0.0228463	No
89	GMPR	15124	-0.512607	0.0323029	No
90	LY6E	15129	-0.514452	0.0564653	No

### Sheet: TCGA-UCEC
	gene	rank	rank_metric	running_es	leading_edge
0	IFI44L	146	1.46229	0.0250978	Yes
1	LAMP3	170	1.38845	0.056507	Yes
2	MX1	183	1.34001	0.0874888	Yes
3	OASL	209	1.28537	0.116323	Yes
4	OAS1	239	1.21198	0.143155	Yes
5	BST2	242	1.20948	0.171698	Yes
6	RSAD2	269	1.15015	0.197261	Yes
7	IFI44	275	1.14223	0.224013	Yes
8	RTP4	276	1.14151	0.251076	Yes
9	IFIT2	284	1.13357	0.277491	Yes
10	IFI27	290	1.1248	0.303829	Yes
11	IFIT3	363	1.02551	0.323422	Yes
12	ISG15	395	0.999209	0.345079	Yes
13	PLSCR1	467	0.916628	0.362157	Yes
14	CD47	488	0.901096	0.382208	Yes
15	SAMD9	523	0.870726	0.400623	Yes
16	CMPK2	557	0.840354	0.418382	Yes
17	UBE2L6	593	0.816893	0.435455	Yes
18	HERC6	614	0.796712	0.453032	Yes
19	LY6E	628	0.784256	0.470773	Yes
20	EIF2AK2	695	0.739387	0.483976	Yes
21	CXCL11	701	0.732367	0.501011	Yes
22	CXCL10	710	0.726801	0.517717	Yes
23	PARP14	776	0.689894	0.529812	Yes
24	IFI30	866	0.64538	0.539279	Yes
25	EPSTI1	867	0.644781	0.554565	Yes
26	IFIH1	871	0.643764	0.569631	Yes
27	SP110	909	0.62512	0.582026	Yes
28	PARP12	1010	0.584441	0.589327	Yes
29	SAMD9L	1021	0.580284	0.602429	Yes
30	DDX60	1061	0.566611	0.613305	Yes
31	NCOA7	1188	0.520203	0.617379	Yes
32	NMI	1251	0.500784	0.625188	Yes
33	PARP9	1255	0.499987	0.636845	Yes
34	IFI35	1259	0.498882	0.648475	Yes
35	IRF9	1333	0.476682	0.654992	Yes
36	USP18	1624	0.41226	0.645758	Yes
37	TRIM14	1676	0.402439	0.651956	Yes
38	IL15	1726	0.394458	0.658096	Yes
39	IFITM3	2036	0.345417	0.646032	Yes
40	BATF2	2039	0.345061	0.654081	Yes
41	PSMB9	2081	0.339689	0.659447	Yes
42	LGALS3BP	2118	0.334443	0.665016	Yes
43	IRF7	2223	0.319809	0.665782	Yes
44	ADAR	2323	0.307101	0.666573	Yes
45	C1S	2334	0.305762	0.673167	Yes
46	UBA7	2428	0.295881	0.674086	Yes
47	STAT2	2473	0.291773	0.678119	No
48	TAP1	2670	0.272656	0.671737	No
49	PSMB8	2846	0.25711	0.666362	No
50	PNPT1	2915	0.252313	0.667887	No
51	CASP8	2956	0.248892	0.671165	No
52	LAP3	3009	0.244324	0.673549	No
53	TMEM140	3167	0.23115	0.668739	No
54	OGFR	3196	0.228966	0.672332	No
55	HLA-C	3300	0.220143	0.6708	No
56	PSME1	3733	0.189157	0.64697	No
57	RNF31	4113	0.163894	0.626014	No
58	CSF1	4488	0.142175	0.604871	No
59	IRF1	4760	0.127731	0.590137	No
60	TRAFD1	4815	0.12492	0.589559	No
61	MOV10	4894	0.120398	0.587301	No
62	PSME2	5016	0.114425	0.582083	No
63	ISG20	5395	0.0955429	0.559573	No
64	NUB1	5474	0.0912618	0.556624	No
65	CCRL2	5596	0.086249	0.550738	No
66	TDRD7	5653	0.0838045	0.549054	No
67	IFITM1	5886	0.0718916	0.535553	No
68	TRIM21	5896	0.0712129	0.536651	No
69	GBP4	6025	0.0661641	0.52983	No
70	CASP1	6790	0.0310529	0.480491	No
71	PSMA3	6802	0.0304904	0.480493	No
72	DHX58	6844	0.028598	0.478483	No
73	B2M	6896	0.026436	0.475767	No
74	PROCR	7110	0.0169321	0.462208	No
75	SELL	7255	0.0115147	0.453043	No
76	TRIM25	7417	0.00404547	0.442586	No
77	RIPK2	7546	-0.00219425	0.434248	No
78	GBP2	7912	-0.0178568	0.410748	No
79	CNP	8235	-0.0323315	0.39041	No
80	TRIM26	8237	-0.0323462	0.391111	No
81	IRF2	10014	-0.119414	0.277537	No
82	CD74	10665	-0.156323	0.238639	No
83	SLC25A28	11089	-0.181638	0.21522	No
84	IL4R	11725	-0.225113	0.178937	No
85	TRIM5	12322	-0.270159	0.146278	No
86	IFITM2	12417	-0.278439	0.146718	No
87	TXNIP	13254	-0.363513	0.100541	No
88	IL7	13795	-0.450203	0.0758208	No
89	GMPR	13991	-0.493097	0.0747298	No
90	LPAR6	14333	-0.593984	0.0664613	No
